# Cellular dsRNA interactome reveals the regulatory map of exogenous RNA sensing

**DOI:** 10.1101/2024.06.14.599134

**Authors:** JinA Lim, Namseok Lee, Seonmin Ju, Jeesoo Kim, Subin Mun, Moonhyeon Jeon, Yong-ki Lee, Seok-Hoon Lee, Jayoung Ku, Sujin Kim, Sangsu Bae, Jong-Seo Kim, Yoosik Kim

**Author notes:** These authors contributed equally (JinA Lim, Namseok Lee, Seonmin Ju). Correspondence (J.-S.K.), (Y.K.).

## Abstract

RNA-binding proteins (RBPs) provide a critical post-transcriptional regulatory layer in determining RNA fate. Currently, UV crosslinking followed by oligo-dT pull-down is the golden standard in identifying the RBP repertoire, but such method is ineffective in capturing RBPs that recognize double-stranded RNAs (dsRNAs). Here, we utilize anti-dsRNA antibody immunoprecipitation followed by quantitative mass spectrometry to comprehensively identify RBPs bound to cellular dsRNAs without any external stimulus. Notably, our dsRNA interactome contains proteins involved in sensing N^6^-methyladenosine RNAs and stress granule components. We further perform targeted CRISPR-Cas9 knockout functional screening and discover proteins that can regulate the interferon (IFN) response during exogenous RNA sensing. Interestingly, depleting dsRBPs mostly attenuate the IFN response, and they act as antiviral factors during human β-coronavirus HCoV-OC43 infection. Our dsRNA interactome capture provides an unbiased and comprehensive characterization of putative dsRBPs and will facilitate our understanding of dsRNA sensing in both physiological and pathological contexts.
