## Supplementary material for "Cellular dsRNA interactome reveals the regulatory map of exogenous RNA sensing": Table S1

### Sheet: K1 interactome
ID		log2(LFQ intensity)										Statistical analysis			Annotated as dsRBP
UNIPROT ID	Gene names	K_1	K_2	K_3	K_4	K1_Average	NC_1	NC_2	NC_3	NC_4	NC_Average	log2(fold change)	-log10(t-test p-value)	Significant (p <0.05)
O75569	PRKRA PACT RAX HSD-14 HSD14	31.4083	31.432	31.2516	31.6227	31.4287	28.149	27.8707	28.4573	28.7428	28.3049	3.09288	5.31543	+	O
P14866	HNRNPL HNRPL P/OKcl.14	35.0908	34.9838	34.8783	35.0499	35.0007	33.8502	33.7802	34.1084	33.8622	33.9002	1.0972	4.8725	+	X
Q9BYG3	NIFK MKI67IP NOPP34	28.1158	28.6565	28.8491	28.1801	28.4504	22.6137	23.6357	21.5569	22.3593	22.5414	5.74932	4.83824	+	X
Q9NUL3	STAU2	29.7071	29.879	29.7918	30.0127	29.8476	25.5495	23.4967	24.1264	24.2033	24.344	5.29734	4.81526	+	O
O60506	SYNCRIP HNRPQ NSAP1	32.0349	32.1742	32.2544	32.1392	32.1507	31.0663	31.0473	31.3099	30.9083	31.083	1.0625	4.52691	+	X
Q05481	ZNF91	26.5374	26.3355	26.4128	26.2077	26.3733	25.3813	24.9482	25.0479	24.9949	25.0931	1.2748	4.39573	+	X
Q16698	DECR1 DECR SDR18C1	28.3558	29.0762	28.6418	29.1004	28.7936	20.2756	21.2432	23.0156	22.8678	21.8506	6.58108	4.27067	+	X
Q92615	LARP4B KIAA0217 LARP5	29.9314	29.4471	29.918	29.5824	29.7197	25.5168	24.9631	25.8129	23.7582	25.0128	4.53797	4.24221	+	X
O00178	GTPBP1	25.8246	25.6304	25.7846	25.6379	25.7194	21.5972	22.5593	23.0491	22.8867	22.5231	3.10179	4.16713	+	X
P55265	ADAR ADAR1 DSRAD G1P1 IFI4	32.1752	32.4125	32.1174	32.699	32.351	30.8138	30.9347	31.158	31.087	30.9984	1.36518	3.93001	+	O
P26599	PTBP1 PTB	34.887	34.5778	34.7461	34.5447	34.6889	33.7009	33.4454	33.5949	33.1797	33.4802	1.20232	3.90842	+	X
Q15050	RRS1 KIAA0112 RRR	28.7872	29.0046	28.916	27.6464	28.5885	25.0468	25.1167	25.9318	25.8943	25.4974	3.12174	3.61977	+	X
Q9H6F5	CCDC86 CYCLON	26.3161	26.9436	27.0026	26.4361	26.6746	24.0719	23.8964	24.1494	22.6164	23.6835	2.90927	3.53131	+	X
Q9UKM9	RALY HNRPCL2 P542	31.9356	31.9438	31.5896	32.1215	31.8976	30.9714	30.7027	31.051	30.7982	30.8808	1.02276	3.51653	+	X
Q96PU8	QKI HKQ	26.4535	26.0236	26.313	26.5594	26.3374	23.3849	21.2081	23.2351	22.5309	22.5897	3.54614	3.4874	+	X
P56537	EIF6 EIF3A ITGB4BP OK/SW-cl.27	29.028	28.9956	29.5042	29.0528	29.1451	27.9114	27.9742	28.2095	27.6451	27.935	1.21204	3.45359	+	X
Q5SY16	NOL9	24.658	25.3198	24.8081	24.6246	24.8526	22.9192	23.4524	22.9586	22.3808	22.9278	1.9041	3.40178	+	X
Q9NZB2	FAM120A C9orf10 KIAA0183 OSSA	30.6496	29.7958	31.1846	29.8194	30.3623	25.8764	23.847	26.0196	23.07	24.7032	5.28952	3.36697	+	X
P31942	HNRNPH3 HNRPH3	31.6401	31.5149	31.4124	31.1512	31.4297	30.3096	29.9673	30.2151	29.4929	29.9963	1.41154	3.31284	+	X
Q9H0A0	NAT10 ALP KIAA1709	28.4637	27.1629	27.8783	27.3911	27.724	23.7466	23.8061	25.4581	23.4127	24.1059	3.45504	3.26203	+	X
Q99700	ATXN2 ATX2 SCA2 TNRC13	28.4884	28.1887	28.6036	27.5564	28.2093	23.8571	21.4222	23.9389	24.6328	23.4628	4.42134	3.16829	+	X
Q9H7B2	RPF2 BXDC1	28.4952	28.5892	29.211	28.1977	28.6233	26.3059	26.4349	25.2378	24.7456	25.681	2.8259	3.1466	+	X
O43390	HNRNPR HNRPR	28.5244	28.3379	28.9055	29.0481	28.704	25.5475	26.4624	27.034	26.7725	26.4541	2.17986	3.08718	+	X
O76021	RSL1D1 CATX11 CSIG PBK1 L12	30.3303	30.6656	30.9071	30.6675	30.6426	29.1945	29.4613	29.8768	29.4938	29.5066	1.12953	3.08375	+	X
Q9Y3C1	NOP16 CGI-117 HSPC111	26.9052	27.5409	26.5489	28.1345	27.2824	24.101	24.8874	24.9261	23.6395	24.3885	2.9251	3.07298	+	X
O00425	IGF2BP3 IMP3 KOC1 VICKZ3	33.0548	32.7405	32.9577	32.8563	32.9023	31.9025	31.6284	32.2499	31.4781	31.8147	1.0618	3.00015	+	X
Q9UN81	L1RE1 LRE1	29.1225	29.3551	28.8401	28.533	28.9627	27.3919	26.8985	27.2129	25.9987	26.8755	2.03055	2.95714	+	X
Q96DH6	MSI2	28.335	27.7921	28.2069	28.4267	28.1902	27.2992	26.8346	27.2398	27.3281	27.1754	1.02109	2.85821	+	X
O00541	PES1	25.7548	26.2147	27.582	25.9772	26.3822	23.0143	22.8595	24.08	24.0273	23.4953	2.97913	2.82649	+	X
Q8WYQ5	DGCR8 C22orf12 DGCRK6 LP4941	31.3666	31.7711	31.1757	31.9573	31.5677	30.2247	30.3434	30.4907	30.7422	30.4502	1.13762	2.73137	+	O
Q08211	DHX9 DDX9 LKP NDH2	35.5349	35.2533	35.3617	34.981	35.2827	34.5001	34.1879	34.3825	33.6709	34.1854	1.07827	2.63633	+	O
Q8WVM0	TFB1M CGI-75	24.5266	24.9306	25.1976	25.3487	25.0009	22.9763	23.6433	23.3532	24.084	23.5142	1.4622	2.62559	+	X
P46087	NOP2 NOL1 NSUN1	29.4438	29.8568	29.9921	29.5056	29.6996	28.6418	28.5037	29.0859	28.2756	28.6267	1.06015	2.5904	+	X
Q92900	UPF1 KIAA0221 RENT1	33.3028	32.9712	33.3678	32.8642	33.1265	31.8073	31.4354	32.0534	30.6285	31.4812	1.56915	2.57325	+	X
P26196	DDX6 HLR2 RCK	25.9943	25.7354	25.9307	24.8317	25.623	23.801	22.9017	23.6509	24.3339	23.6719	1.93139	2.55728	+	X
Q9UL40	ZNF346 JAZ	28.733	28.691	28.2896	28.5174	28.5578	22.8253	26.4327	23.691	25.3911	24.585	3.35523	2.54095	+	O
Q96SI9	STRBP SPNR	29.5578	29.7753	29.5409	30.3527	29.8067	28.6747	28.955	28.5471	28.936	28.7782	1.05792	2.52065	+	O
Q9UKV8	AGO2 EIF2C2	26.8987	25.7881	26.7909	26.1136	26.3978	24.9126	23.7914	23.8498	22.5677	23.7804	2.46283	2.50877	+	O
Q9NZM5	NOP53 GLT GLTSCR2 PICT1	25.9121	26.6619	27.024	26.3177	26.4789	24.729	25.4068	24.2796	23.9229	24.5846	1.84286	2.50216	+	X
Q86UE4	MTDH AEG1 LYRIC	27.982	27.671	27.0513	27.3528	27.5143	26.6798	26.4746	25.9987	26.1432	26.3241	1.20691	2.47543	+	O
Q13310	PABPC4 APP1 PABP4	33.2073	32.9727	33.3484	32.842	33.0926	32.0432	31.9152	32.4107	31.2836	31.9132	1.13847	2.39671	+	X
Q8N5C6	SRBD1	25.0252	26.3533	26.246	26.2733	25.9744	21.1928	23.8132	22.8724	23.8508	22.9323	2.81227	2.31885	+	X
Q71RC2	LARP4 PP13296	28.7133	28.37	29.0854	27.983	28.5379	22.0489	22.9098	26.4062	25.0388	24.1009	3.58008	2.31629	+	X
Q8IUF8	RIOX2 MDIG MINA MINA53 NO52	24.2299	24.3275	24.8613	25.0907	24.6273	22.4524	22.7206	23.752	23.3677	23.0732	1.50788	2.28851	+	X
Q99848	EBNA1BP2 EBP2	29.3796	29.0869	29.4613	29.6145	29.3856	28.4202	27.2907	27.837	28.5947	28.0356	1.27603	2.2764	+	X
P16989	YBX3 CSDA DBPA	29.0114	28.5358	28.8944	27.8333	28.5687	27.5617	27.5138	27.2924	27.1285	27.3741	1.25131	2.25055	+	X
Q14690	PDCD11 KIAA0185	26.58	25.76	26.5222	25.7132	26.1439	22.4872	22.5107	25.2419	22.8496	23.2724	2.38438	2.19092	+	X
Q96SB4	SRPK1	27.4237	26.5687	27.0251	26.8511	26.9671	26.3524	25.7321	25.9737	25.3611	25.8548	1.10115	2.17291	+	X
Q8N9T8	KRI1	26.1035	26.0741	26.3073	25.5024	25.9968	21.659	24.3305	22.856	24.3228	23.2921	2.36695	2.17152	+	X
Q9BQG0	MYBBP1A P160	29.5454	29.5835	29.1472	29.4012	29.4193	28.3551	28.4926	26.8451	27.0504	27.6858	1.56017	2.11628	+	X
Q8NDZ4	DIPK2A C3orf58 DIA1	26.3412	25.0893	25.588	25.272	25.5726	21.1511	24.1405	23.4978	22.1251	22.7286	2.50679	2.10216	+	X
Q9HAN9	NMNAT1 NMNAT	31.0398	30.8702	31.5832	31.0083	31.1254	30.033	29.2418	30.157	28.4559	29.4719	1.53313	2.09403	+	X
Q14008	CKAP5 KIAA0097	25.7156	26.1567	25.1704	25.6253	25.667	24.8843	24.3941	24.0992	23.3108	24.1721	1.43081	2.08075	+	X
Q9HCE1	MOV10 KIAA1631	32.3924	31.9201	32.488	31.9565	32.1893	31.2126	30.7401	31.5152	30.1156	30.8959	1.22422	2.05848	+	X
O95478	NSA2 TINP1 HUSSY-29	29.524	30.0965	29.7556	30.0176	29.8484	28.0354	28.9117	28.7142	29.2834	28.7362	1.06233	2.04939	+	X
O75607	NPM3	28.905	28.5515	29.0088	28.6018	28.7668	28.2018	27.7596	27.4271	26.7388	27.5318	1.15409	2.02884	+	X
Q6PKG0	LARP1 KIAA0731 LARP	32.249	31.8827	32.4452	31.6271	32.051	30.855	30.3886	31.1386	29.3654	30.4369	1.50918	2.02297	+	X
O95758	PTBP3 ROD1	28.0682	27.3299	27.6897	27.7446	27.7081	25.182	23.1949	25.4018	26.5438	25.0806	2.23149	1.99092	+	X
Q9BZE4	GTPBP4 CRFG NOG1	27.3232	27.1735	27.654	26.904	27.2637	25.0969	24.6732	26.3663	26.2748	25.6028	1.51006	1.9844	+	X
Q9H2U1	DHX36 DDX36 KIAA1488 MLEL1 RHAU	28.0515	25.994	28.0169	25.2788	26.8353	23.4303	24.1948	24.2515	24.5585	24.1088	3.12803	1.97038	+	O
P07814	EPRS1 EPRS GLNS PARS QARS QPRS PIG32	26.3423	25.8038	25.9255	26.3539	26.1064	25.5025	24.2888	23.3024	24.4934	24.3968	1.52314	1.9526	+	X
Q96EP5	DAZAP1	31.2466	30.5128	31.1292	30.4302	30.8297	29.6372	29.4468	29.8316	28.116	29.2579	1.48514	1.9247	+	X
Q96I24	FUBP3 FBP3	31.2903	30.8069	30.8398	30.5224	30.8649	30.2777	30.0103	29.7725	29.0597	29.78	1.04584	1.9171	+	X
Q3MHD2	LSM12	27.3667	27.8272	28.1426	27.1504	27.6217	26.426	21.2012	23.428	23.9613	23.7541	2.83306	1.9076	+	X
Q9Y5A9	YTHDF2 HGRG8	28.0534	27.7912	28.669	27.6616	28.0438	26.7223	26.4365	27.4245	25.7195	26.5757	1.39607	1.89891	+	X
Q6ZN17	LIN28B CSDD2	27.8318	28.425	28.5276	27.7579	28.1356	26.7375	25.6752	27.505	25.3839	26.3254	1.60178	1.8546	+	X
Q09161	NCBP1 CBP80 NCBP	30.5057	29.514	29.6347	29.4721	29.7816	29.3431	27.9492	28.0786	27.6718	28.2607	1.42864	1.85392	+	X
Q7Z2W4	ZC3HAV1 ZC3HDC2 PRO1677	28.1024	28.0228	29.2019	28.0028	28.3325	25.1251	26.4616	27.5014	24.626	25.9286	2.06917	1.82158	+	X
P30419	NMT1 NMT	27.1445	26.4914	26.6944	25.6201	26.4876	25.8765	24.2182	23.2666	24.0204	24.3454	1.89629	1.82124	+	X
Q9NX70	MED29 IXL	26.0293	26.1131	26.5008	25.9096	26.1382	23.8476	24.5129	25.8621	24.2005	24.6058	1.32576	1.80788	+	X
Q9BVP2	GNL3 E2IG3 NS	30.0809	30.5686	30.129	30.9864	30.4412	28.7202	28.9263	29.0768	30.0933	29.2041	1.17844	1.7996	+	X
Q8N1G2	CMTR1 FTSJD2 KIAA0082 MTR1	24.5731	24.9963	25.1241	24.4735	24.7917	23.6092	22.2212	23.2898	24.1803	23.3251	1.33308	1.79895	+	X
Q9BYJ9	YTHDF1 C20orf21	26.7225	26.166	26.4311	25.4423	26.1905	25.2749	24.8568	25.5266	25.0078	25.1665	1.07344	1.77848	+	X
O95793	STAU1 STAU	29.6962	29.3671	30.0447	29.5941	29.6755	28.6248	28.1499	29.308	27.6545	28.4343	1.13229	1.76967	+	O
P19525	EIF2AK2 PKR PRKR	26.7032	27.1023	26.6737	25.9778	26.6142	25.4134	20.6096	23.7598	23.3092	23.273	2.58888	1.76588	+	O
Q7L2E3	DHX30 DDX30 KIAA0890	33.1043	32.4605	33.0871	32.1746	32.7066	31.6893	30.7755	31.4394	29.2973	30.8004	1.7144	1.76287	+	O
Q9H6S0	YTHDC2	28.0077	27.6705	29.2429	27.7421	28.1658	25.6998	25.9117	26.5493	22.8513	25.253	2.58811	1.75297	+	X
E9PRG8	C11orf98	27.2198	26.8182	26.4317	26.2931	26.6907	22.5959	24.7116	21.6006	25.637	23.6363	2.3268	1.73259	+	X
Q9Y5J1	UTP18 WDR50 CDABP0061 CGI-48	24.8697	25.0138	27.1107	25.22	25.5535	23.3117	24.3576	23.8335	23.1999	23.6757	2.13729	1.72805	+	X
Q9Y520	PRRC2C BAT2D1 BAT2L2 KIAA1096 XTP2	25.9147	25.7983	26.1356	25.7712	25.9049	23.2127	24.8719	25.4065	23.555	24.2615	1.37745	1.67723	+	X
Q00577	PURA PUR1	30.7764	30.3472	30.6966	30.1442	30.4911	29.6469	29.2716	30.0083	28.3982	29.3312	1.06917	1.66678	+	X
Q12788	TBL3 SAZD	26.7958	26.0649	27.3374	26.5577	26.6889	25.9534	24.2683	25.7588	25.0879	25.2671	1.35724	1.65641	+	X
Q7Z417	NUFIP2 KIAA1321 PIG1	28.9252	28.0551	29.8487	27.74	28.6422	27.3724	26.4055	27.5096	26.2757	26.8908	1.88773	1.65491	+	X
Q9NSD9	FARSB FARSLB FRSB HSPC173	29.0771	29.055	30.2646	29.8107	29.5518	27.8949	25.7799	28.2618	24.2277	26.5411	2.37102	1.64188	+	X
Q9UQ80	PA2G4 EBP1	31.9452	31.5395	31.6273	30.7648	31.4692	30.2976	29.9695	29.6529	27.3807	29.3252	1.87079	1.63737	+	X
Q96CT7	CCDC124	29.982	29.9816	30.0214	29.8064	29.9478	29.2726	29.3537	28.8712	27.731	28.8071	1.01837	1.63418	+	X
P42696	RBM34 KIAA0117	29.4289	29.1168	30.3253	29.0405	29.4779	28.3452	27.6339	28.8404	28.4215	28.3102	1.20462	1.63064	+	X
Q96KR1	ZFR	29.9167	29.8306	29.8091	30.2482	29.9511	29.1812	28.7965	28.9649	27.1622	28.5262	1.25834	1.62845	+	O
Q9NUD5	ZCCHC3 C20orf99	30.2257	29.8206	30.3336	29.848	30.057	28.8819	27.7253	28.9833	25.915	27.8764	1.78722	1.62355	+	X
Q9NY93	DDX56 DDX21 NOH61	24.9223	23.8767	24.9727	24.0523	24.456	23.6042	23.251	23.8345	23.3787	23.5171	1.00473	1.6155	+	X
Q8WVV9	HNRNPLL HNRPLL SRRF BLOCK24	28.1043	26.9594	27.6512	27.335	27.5125	25.5396	22.0433	26.4937	22.4216	24.1245	2.38301	1.60607	+	X
Q9NXC5	MIOS	27.6255	25.9999	28.3932	25.5344	26.8882	25.1579	24.4904	25.1239	23.3785	24.5377	2.63816	1.60411	+	X
Q9Y285	FARSA FARS FARSL FARSLA	28.1449	28.6968	29.0406	28.3402	28.5556	24.5922	27.4713	27.5408	24.9303	26.1336	1.88852	1.59411	+	X
Q96QR8	PURB	28.1556	27.5423	28.0894	27.5102	27.8244	26.314	26.1081	26.9764	23.9453	25.8359	1.67596	1.57884	+	X
Q9BRJ6	C7orf50 FP15621	28.7572	28.3103	28.515	28.3124	28.4737	27.4094	25.4609	20.9328	24.11	24.4783	2.6201	1.57716	+	X
P20290	BTF3 NACB OK/SW-cl.8	29.8854	29.0639	29.5608	28.5945	29.2761	28.4688	28.3684	28.4782	27.4304	28.1865	1.11146	1.54542	+	X
P20042	EIF2S2 EIF2B	28.1773	28.3803	28.1822	28.116	28.2139	27.072	27.3669	27.6477	25.659	26.9364	1.11237	1.54513	+	X
Q02809	PLOD1 LLH PLOD	26.6476	27.8585	27.9623	26.76	27.3071	23.9512	25.1439	26.7379	25.6823	25.3788	1.72398	1.5339	+	X
O14617	AP3D1 PRO0039	25.5655	25.7188	25.3897	26.0533	25.6818	24.9639	23.4975	25.2623	23.6599	24.3459	1.15563	1.53066	+	X
Q8WWM7	ATXN2L A2D A2LG A2LP A2RP	29.2584	28.8965	29.8898	28.557	29.1504	27.1342	26.3814	28.1262	23.5661	26.302	2.2287	1.50198	+	X
Q14694	USP10 KIAA0190	29.6644	29.8944	31.0089	29.5373	30.0262	28.193	28.3273	28.455	24.7839	27.4398	2.20233	1.4646	+	X
Q12849	GRSF1	26.2675	26.7474	26.6777	25.6413	26.3335	25.4599	25.8948	24.0605	24.0694	24.8711	1.29772	1.46056	+	X
P29558	RBMS1 C2orf12 MSSP MSSP1 SCR2	27.0786	27.3983	28.2166	27.8781	27.6429	25.5378	24.4488	26.8708	21.8628	24.68	2.14637	1.45764	+	X
O75330	HMMR IHABP RHAMM	25.8748	25.7775	25.6803	25.8966	25.8073	25.8034	22.6962	23.718	24.0589	24.0691	1.28389	1.43765	+	X
P35249	RFC4	25.8739	25.816	25.0062	26.9722	25.9171	23.6709	24.7956	22.6534	25.1582	24.0695	1.72457	1.42005	+	X
Q13823	GNL2 NGP1	25.6151	26.7874	27.2653	26.1086	26.4441	21.4743	25.2154	24.8947	24.356	23.9851	2.08426	1.41676	+	X
Q9UN86	G3BP2 KIAA0660	31.612	31.3133	31.9519	30.5388	31.354	30.5703	30.1027	30.0536	28.0599	29.6966	1.49388	1.39883	+	X
Q13601	KRR1 HRB2	25.5038	24.9183	25.5612	25.5991	25.3956	23.6793	22.9358	24.6196	25.0829	24.0794	1.11777	1.39089	+	X
C9JLW8	MCRIP1 FAM195B GRAN2	25.1963	24.4742	25.018	24.082	24.6926	22.9285	22.6552	24.7103	22.9818	23.319	1.17322	1.3745	+	X
Q8NCA5	FAM98A	29.1802	29.1545	29.5374	28.1561	29.007	28.4488	27.8443	27.9951	26.5333	27.7054	1.23261	1.3712	+	X
Q92879	CELF1 BRUNOL2 CUGBP CUGBP1 NAB50	27.9059	27.9815	27.0104	27.3248	27.5557	26.3621	27.0424	25.9349	23.9856	25.8312	1.42537	1.31818	+	X
Q14444	CAPRIN1 GPIAP1 GPIP137 M11S1 RNG105	33.3124	33.029	33.4762	31.7816	32.8998	32.0241	31.885	31.6689	29.9657	31.3859	1.45466	1.31224	+	X
Q7Z478	DHX29 DDX29	26.0436	26.0815	30.3156	29.0805	27.8803	23.0671	23.8956	27.0165	23.9538	24.4832	3.53457	1.30416	+	X
