## Supplementary material for "Cellular dsRNA interactome reveals the regulatory map of exogenous RNA sensing": Table S2

### Sheet: RNase T1 treated K1 interactome
ID		log2(LFQ intensity)										Statistical analysis			Annotated as dsRBP
UNIPROT ID	Gene names	K1+T1_1	K1+T1_2	K1+T1_3	K1+T1_4	K1+T1_Average	NC_1	NC_2	NC_3	NC_4	NC_Average	log2(fold change)	-log10(t-test p-value)	Significant (p <0.05)
P55265	ADAR ADAR1 DSRAD G1P1 IFI4	30.4812	30.9008	30.6649	30.7767	30.7059	21.9264	20.266	21.116	24.0609	21.8423	8.86358	4.43556	+	O
Q9H0C8	ILKAP	30.4125	30.786	30.2471	30.7815	30.5568	22.2138	22.3873	22.0645	23.8348	22.6251	7.93166	5.78349	+	X
Q14690	PDCD11 KIAA0185	28.2029	28.2094	27.851	27.938	28.0503	21.8382	18.7951	18.5779	22.5745	20.4464	7.60389	3.49404	+	X
O95793	STAU1 STAU	29.1114	29.1626	28.9374	29.0959	29.0768	21.2801	21.5842	22.6968	20.6571	21.5545	7.52229	5.65252	+	O
P42696	RBM34 KIAA0117	29.1984	30.0252	29.4731	29.8298	29.6316	20.5261	21.577	23.798	22.8092	22.1776	7.45403	4.26494	+	X
Q9HAN9	NMNAT1 NMNAT	28.4142	29.1693	28.8355	28.9659	28.8462	20.9663	21.6394	20.629	23.3129	21.6369	7.20931	4.62213	+	X
Q92900	UPF1 KIAA0221 RENT1	27.6683	27.9644	25.753	28.062	27.3619	20.2435	20.4245	20.3355	20.7143	20.4295	6.93249	4.80574	+	X
P46087	NOP2 NOL1 NSUN1	30.8872	31.5781	31.0475	31.3186	31.2079	26.7003	21.9715	27.193	22.1378	24.5007	6.70718	2.48212	+	X
O00178	GTPBP1	28.76	29.0435	28.5931	28.7756	28.7931	22.9774	22.9475	19.6862	23.3338	22.2362	6.55682	3.57718	+	X
P37108	SRP14	27.937	28.8065	28.3965	28.4967	28.4092	23.1623	21.3785	22.2798	21.2977	22.0296	6.37963	4.98305	+	X
O75569	PRKRA PACT RAX HSD-14 HSD14	29.802	30.2333	30.017	30.1519	30.0511	23.2506	23.8514	24.3315	23.7108	23.7861	6.26501	6.6633	+	O
Q9NX58	LYAR PNAS-5	29.1187	31.082	29.273	29.5355	29.7523	20.7626	25.9739	23.7752	23.954	23.6164	6.13586	2.72371	+	X
Q9NZM5	NOP53 GLT GLTSCR2 PICT1	27.92	28.0282	28.0777	27.8898	27.9789	20.0185	21.8155	22.4458	23.1535	21.8583	6.12062	4.00375	+	X
Q9HCE1	MOV10 KIAA1631	28.038	28.2541	27.9039	28.2601	28.114	22.0749	20.8757	23.1886	22.3323	22.1179	5.99616	4.76492	+	X
Q9BTD8	RBM42	28.8452	29.0211	29.115	29.3294	29.0777	23.4363	23.4326	23.4411	22.1987	23.1272	5.95046	5.76294	+	X
Q12906	ILF3 DRBF MPHOSPH4 NF90	30.2361	30.232	30.1732	30.2132	30.2136	23.9143	24.2954	24.6855	24.1861	24.2703	5.94328	7.58604	+	O
Q9NUL3	STAU2	28.7122	29.2161	28.6575	29.0116	28.8994	22.7533	23.8355	22.8397	22.583	23.0029	5.89647	5.85196	+	O
Q08211	DHX9 DDX9 LKP NDH2	31.9777	32.5748	32.2003	32.3409	32.2734	26.4915	26.2002	26.6546	26.248	26.3986	5.87488	7.49452	+	O
Q9NQT5	EXOSC3 RRP40 CGI-102	27.8647	28.0235	28.0232	27.8303	27.9354	22.6772	21.8337	21.9492	22.1256	22.1464	5.78897	7.03079	+	X
Q9BQ67	GRWD1 GRWD KIAA1942 WDR28	28.1283	28.9971	28.9367	29.0529	28.7788	21.0846	23.6103	24.0988	23.3234	23.0293	5.7495	3.74679	+	X
Q9BZE4	GTPBP4 CRFG NOG1	28.2346	29.0996	27.5116	28.9134	28.4398	21.8995	22.8361	22.8384	23.5423	22.7791	5.66075	4.57748	+	X
Q9BVJ6	UTP14A SDCCAG16	27.8258	25.0395	27.1037	27.1157	26.7712	20.7626	20.9863	21.4755	21.6481	21.2181	5.55308	3.90402	+	X
P41091	EIF2S3 EIF2G	27.9567	28.8272	28.4036	28.5843	28.4429	23.0291	22.8373	21.7974	24.117	22.9452	5.49773	4.42634	+	X
O75683	SURF6 SURF-6	27.9338	28.4072	28.3309	28.2695	28.2353	21.8682	22.565	23.1005	23.5217	22.7638	5.47151	5.20765	+	X
Q9NVP1	DDX18 cPERP-D	28.2294	28.3504	27.807	28.1338	28.1302	23.3551	22.794	21.941	22.7459	22.709	5.42113	5.62131	+	X
Q8IZL8	PELP1 HMX3 MNAR	25.7135	28.7709	27.4901	27.7605	27.4338	21.6262	21.4158	23.664	21.4554	22.0404	5.39336	3.18099	+	X
P10412	H1-4 H1F4 HIST1H1E	26.2569	28.8621	27.5611	27.7945	27.6186	22.9036	22.8213	21.5342	21.7216	22.2452	5.37349	3.7925	+	X
Q1ED39	KNOP1 C16orf88 FAM191A TSG118	28.0408	27.5379	27.5909	27.6	27.6924	22.7264	21.6082	23.1571	21.8238	22.3289	5.36355	5.06666	+	X
Q15717	ELAVL1 HUR	28.3521	28.8526	28.5626	28.9617	28.6823	24.2681	22.7866	23.6483	22.5898	23.3232	5.35901	4.88453	+	O
Q9H7B2	RPF2 BXDC1	27.7285	27.9755	27.9704	28.0417	27.929	22.7652	22.0455	22.466	23.0851	22.5905	5.33858	6.35815	+	X
Q52LJ0	FAM98B	28.0497	28.4812	28.1326	28.3493	28.2532	23.7513	22.8555	21.8925	23.2536	22.9382	5.31495	4.91175	+	X
Q9H0A0	NAT10 ALP KIAA1709	27.8532	28.3412	27.8385	28.0557	28.0221	22.8112	22.4414	22.7928	22.8069	22.7131	5.30907	7.49981	+	X
O15226	NKRF ITBA4 NRF	28.7183	29.0106	28.5924	28.7486	28.7675	23.2308	23.5905	24.8991	22.1801	23.4751	5.29237	4.06313	+	X
Q5VWQ0	RSBN1	30.8056	29.6805	29.8504	29.6597	29.9991	22.5454	30.5196	23.8942	22.1538	24.7782	5.22082	1.42103	+	X
Q8WTT2	NOC3L AD24 C10orf117 FAD24	28.0684	28.3776	28.4424	28.5305	28.3547	24.7676	22.9203	22.9087	22.0932	23.1724	5.18227	3.98239	+	X
Q8TAD8	SNIP1	27.8801	28.3963	28.0788	28.5174	28.2181	22.983	23.7151	22.4864	22.9934	23.0445	5.17366	5.68349	+	X
Q9NW13	RBM28	27.3639	28.4379	27.6107	27.949	27.8404	21.8226	21.2498	23.1623	24.4857	22.6801	5.16028	3.30304	+	X
P09874	PARP1 ADPRT PPOL	29.7248	29.3738	29.2913	29.464	29.4635	24.3715	24.0008	24.4354	24.4486	24.3141	5.14939	7.54222	+	X
Q13610	PWP1	29.4528	30.0335	29.6086	29.6696	29.6911	24.3422	24.2612	24.2351	25.3489	24.5468	5.14428	5.64079	+	X
Q86UE4	MTDH AEG1 LYRIC	28.4638	28.2123	28.9611	28.1738	28.4527	22.8188	23.8026	23.1835	23.7392	23.386	5.06674	5.58974	+	O
Q9H7E9	C8orf33	27.692	28.1518	27.9993	28.0453	27.9721	22.1869	23.308	22.5622	23.8211	22.9696	5.00252	4.92445	+	X
E9PRG8	C11orf98	26.7031	27.9461	27.7237	27.684	27.5142	21.8971	22.6278	23.5115	22.1828	22.5548	4.95941	4.48991	+	X
O75367	MACROH2A1 H2AFY	26.3678	27.4812	26.8695	26.7982	26.8792	21.7118	21.8556	22.0201	22.4309	22.0046	4.87459	5.66574	+	X
Q9NUD5	ZCCHC3 C20orf99	27.6887	28.179	27.2814	27.6811	27.7076	22.1481	22.4172	23.5836	23.2789	22.8569	4.85059	4.7953	+	X
Q5JTH9	RRP12 KIAA0690	27.7586	27.7822	27.3815	26.5535	27.369	21.9419	23.0867	22.1921	22.8892	22.5275	4.84147	4.73604	+	X
Q8TDD1	DDX54	27.1298	27.7839	27.4358	27.5719	27.4804	23.7824	22.0093	22.5927	22.2067	22.6478	4.83258	4.58614	+	X
Q9BXS6	NUSAP1 ANKT BM-037 PRO0310	28.3094	27.5635	27.7377	27.5391	27.7874	23.0451	22.9693	23.105	22.7616	22.9703	4.81716	6.54495	+	X
O00257	CBX4	28.5584	28.7501	28.8926	29.1419	28.8357	24.0275	24.5023	23.3287	24.3054	24.041	4.79477	5.55441	+	X
Q9GZR7	DDX24	27.1554	27.7251	27.8881	27.5023	27.5677	22.6671	23.5272	22.6397	22.2715	22.7764	4.7914	5.33605	+	X
O43159	RRP8 KIAA0409 NML hucep-1	27.3883	28.0364	27.4312	27.8196	27.6689	22.3433	22.1393	24.5487	22.6067	22.9095	4.75936	3.76825	+	X
O15381	NVL NVL2	27.8073	29.1306	28.7344	28.1619	28.4586	22.6315	22.5513	25.334	24.3242	23.7103	4.74829	3.17183	+	X
Q9UKM7	MAN1B1 UNQ747/PRO1477	24.0844	28.7601	28.9154	28.7262	27.6215	22.7141	21.2604	24.1973	23.6723	22.961	4.66053	1.87422	+	X
P16403	H1-2 H1F2 HIST1H1C	27.2634	30.2824	29.2041	29.6419	29.0979	22.4865	25.1198	24.1262	26.1294	24.4655	4.63249	2.4213	+	X
A6NHQ2	FBLL1	27.6929	26.6926	26.6804	27.1485	27.0536	22.9712	22.7018	21.8186	22.2427	22.4336	4.62002	4.9389	+	X
Q9Y3T9	NOC2L NIR	26.255	27.2995	27.3962	27.7331	27.1709	22.8692	21.5262	22.9666	22.8527	22.5537	4.6173	4.19951	+	X
Q9NVN8	GNL3L	27.4255	27.5208	27.4596	27.2784	27.4211	23.2682	23.3622	22.9041	21.9004	22.8587	4.56236	4.98691	+	X
O00425	IGF2BP3 IMP3 KOC1 VICKZ3	29.6939	30.1937	29.9295	29.9492	29.9416	25.3299	25.2011	25.2959	25.7026	25.3824	4.55919	7.07129	+	X
Q9HC36	MRM3 RNMTL1 HC90	27.0372	27.1174	27.7481	27.1496	27.2631	24.2351	21.5523	22.6808	22.3687	22.7092	4.55383	3.62653	+	X
P56537	EIF6 EIF3A ITGB4BP OK/SW-cl.27	29.1005	29.2192	29.1513	29.4101	29.2203	24.9505	23.9212	25.447	24.4274	24.6865	4.53376	4.98713	+	X
Q9H6S0	YTHDC2	27.0445	27.3527	26.0219	27.3109	26.9325	22.9462	22.9139	22.2393	21.6043	22.4259	4.50657	4.26634	+	X
Q7L2E3	DHX30 DDX30 KIAA0890	28.8577	29.448	28.9372	29.1929	29.109	24.4131	24.5368	24.7505	24.7471	24.6119	4.49709	6.91493	+	O
Q9P2K5	MYEF2 KIAA1341	29.0677	29.5516	29.3156	29.7119	29.4117	26.0477	25.2096	26.0507	22.3662	24.9185	4.49318	2.64421	+	X
P56192	MARS1 MARS	26.4653	27.8809	25.8313	27.1944	26.843	24.5612	23.0642	20.9245	20.8511	22.3502	4.49274	2.37952	+	X
Q8IY81	FTSJ3 SB92	27.4982	27.9906	27.4113	27.8956	27.6989	23.1925	24.4471	21.5379	23.7137	23.2228	4.47615	3.39259	+	X
O00411	POLRMT	27.0222	27.2668	27.1969	27.2176	27.1759	23.7859	21.9278	23.1963	22.2112	22.7803	4.39558	4.26397	+	X
Q6P1X5	TAF2 CIF150 TAF2B	28.37	27.7396	27.563	27.7386	27.8528	24.4485	23.1617	23.3214	22.9562	23.4719	4.38086	4.60391	+	X
Q9H2U1	DHX36 DDX36 KIAA1488 MLEL1 RHAU	27.1244	26.3536	26.3202	27.444	26.8106	22.1625	22.2511	22.9881	22.3189	22.4302	4.38035	4.88129	+	O
Q96B26	EXOSC8 OIP2 RRP43	27.0504	27.6722	27.1349	27.016	27.2184	23.3173	23.3191	22.9732	21.8526	22.8655	4.35281	4.57786	+	X
Q9BVC5	C2orf49	27.6689	27.2737	27.5479	26.8193	27.3274	21.6618	22.9634	23.1965	24.1556	22.9943	4.33315	3.6672	+	X
Q9Y221	NIP7 CGI-37 HSPC031 HSPC180 OK/SW-cl.76 OK/SW-cl.78	27.3146	27.7365	27.0392	27.4562	27.3866	25.1383	22.104	21.6989	23.3788	23.08	4.30664	2.8074	+	X
Q9BRJ6	C7orf50 FP15621	27.7564	29.0032	29.0752	28.4104	28.5613	22.7841	23.0002	27.1163	24.1744	24.2687	4.29253	2.20379	+	X
Q9Y388	RBMX2 CGI-79	27.7356	27.4309	26.9879	27.8772	27.5079	23.3914	22.5494	24.0679	22.9528	23.2404	4.26754	4.5265	+	X
Q3KQU3	MAP7D1 KIAA1187 PARCC1 RPRC1 PP2464	29.5581	28.1365	28.6386	28.5455	28.7197	23.9261	24.9898	24.6909	24.2871	24.4735	4.24616	4.51691	+	X
Q15024	EXOSC7 KIAA0116 RRP42	27.9823	28.1958	27.9693	27.9296	28.0192	23.5489	25.4517	22.8794	23.2461	23.7815	4.23773	3.48925	+	X
Q9UL40	ZNF346 JAZ	27.1024	27.7803	27.6422	27.6211	27.5365	22.9599	24.0229	22.6706	23.579	23.3081	4.22838	4.79048	+	O
Q9Y6M1	IGF2BP2 IMP2 VICKZ2	26.9162	27.3129	26.8941	26.9525	27.0189	21.6845	24.0911	23.5227	22.0304	22.8322	4.18677	3.41628	+	X
Q9BYG3	NIFK MKI67IP NOPP34	26.8292	27.5791	27.2111	27.0946	27.1785	23.9106	23.6241	21.6887	22.7712	22.9986	4.17985	3.68958	+	X
P60002	ELOF1	27.0877	27.3937	26.6034	26.9022	26.9967	21.7151	22.8586	23.7459	22.9485	22.817	4.17975	4.05726	+	X
Q13823	GNL2 NGP1	27.6277	27.7808	28.2321	27.7309	27.8429	26.3774	21.6373	22.7709	23.8847	23.6676	4.17527	2.18982	+	X
P54819	AK2 ADK2	26.1827	27.4035	27.106	26.9513	26.9109	21.5059	23.1076	24.066	22.2823	22.7405	4.17041	3.3247	+	X
P51114	FXR1	28.9528	29.3471	27.8467	28.0039	28.5376	22.8249	23.7639	25.9866	25.0127	24.397	4.14064	2.731	+	X
Q9UNQ2	DIMT1 DIMT1L HUSSY-05	26.2031	27.016	26.2668	26.4176	26.4759	22.4275	21.5965	23.1219	22.3336	22.3699	4.10596	4.54384	+	X
P41252	IARS1 IARS	26.5639	26.7272	26.5553	26.8503	26.6742	21.7838	21.8449	23.4329	23.2146	22.5691	4.10515	4.04456	+	X
O60841	EIF5B IF2 KIAA0741	29.4764	29.4659	29.1722	29.5218	29.4091	26.0412	25.8124	26.722	22.6689	25.3111	4.09796	2.39931	+	X
A2RRD8	ZNF320	28.0582	28.343	27.7834	28.1342	28.0797	22.5812	22.1704	26.1182	25.0972	23.9917	4.08798	2.25931	+	X
O14979	HNRNPDL HNRPDL JKTBP	26.9031	26.997	26.332	26.4151	26.6618	22.7214	23.3317	21.3817	22.9674	22.6005	4.06124	3.94507	+	X
P40937	RFC5	26.954	27.1396	27.0802	27.0582	27.058	22.0448	21.8091	23.677	24.5238	23.0137	4.04431	3.08576	+	X
Q9H6R4	NOL6	26.4324	26.7411	26.8569	26.6302	26.6652	23.3687	22.4863	22.0224	22.6308	22.6271	4.03811	5.03809	+	X
Q9BQ75	CMSS1 C3orf26	26.7888	27.4057	27.1645	27.3196	27.1696	23.08	22.4915	24.254	22.7169	23.1356	4.03405	4.16675	+	X
Q9UKM9	RALY HNRPCL2 P542	27.7043	28.4312	28.2646	28.5402	28.2351	23.808	23.7116	24.5957	24.7603	24.2189	4.01619	4.75842	+	X
P19484	TFEB BHLHE35	27.062	27.2746	27.6862	27.2571	27.32	22.9311	23.1534	23.3658	23.8268	23.3193	4.00067	5.61586	+	X
Q00839	HNRNPU C1orf199 HNRPU SAFA U21.1	32.3631	31.7698	31.7255	31.7525	31.9027	27.8019	27.6357	28.6453	27.6324	27.9288	3.97391	5.05599	+	O
Q92522	H1-10 H1FX	26.5818	27.7761	26.8617	26.8429	27.0156	24.1265	24.0036	22.4741	21.599	23.0508	3.96479	2.99727	+	X
Q9NVU7	SDAD1 NUC130	26.5453	26.638	26.7972	26.8083	26.6972	21.5248	22.024	23.757	23.684	22.7475	3.94976	3.3299	+	X
Q6PK04	CCDC137 cPERP-B	26.8618	27.7505	27.6876	27.4174	27.4293	23.2417	23.1215	24.4517	23.1637	23.4947	3.93468	4.3323	+	X
Q8N9M1	C19orf47	27.8226	27.716	27.732	27.7544	27.7563	23.9855	23.4285	23.5615	24.3476	23.8308	3.92545	5.81343	+	X
Q9NQ55	PPAN BXDC3 SSF1	26.833	27.5851	27.2983	27.3564	27.2682	21.7671	23.5281	24.5971	23.5117	23.351	3.91722	3.18422	+	X
Q9UMY1	NOL7 C6orf90 NOP27	26.6968	27.2744	27.0147	26.2524	26.8096	21.775	22.9195	22.9964	23.881	22.893	3.91659	3.71583	+	X
P78362	SRPK2	27.081	26.8198	26.6656	26.6535	26.805	22.8931	23.0536	22.2614	23.352	22.89	3.91495	5.36001	+	X
Q02241	KIF23 KNSL5 MKLP1	26.0014	26.7411	26.2433	26.4904	26.3691	22.1598	22.7857	22.2302	22.6467	22.4556	3.91345	5.6772	+	X
Q12788	TBL3 SAZD	27.0028	27.3738	26.9086	27.3078	27.1483	22.7648	23.8938	23.5809	22.745	23.2461	3.90217	4.79528	+	X
Q9Y421	FAM32A OTAG12 CGI-144	24.1842	27.4677	26.9265	27.1561	26.4336	22.2541	21.5489	23.855	22.4921	22.5375	3.8961	2.31001	+	X
P20042	EIF2S2 EIF2B	27.4375	26.4438	27.4261	27.4965	27.201	24.3034	23.6643	22.9119	22.3702	23.3124	3.88854	3.65553	+	X
O00488	ZNF593 ZT86	26.4358	26.7819	26.4335	26.3568	26.502	22.7655	23.295	23.1372	21.2816	22.6198	3.88221	3.77181	+	X
Q15269	PWP2 PWP2H	26.0173	27.1391	26.4068	26.5973	26.5401	21.8185	23.4229	23.7685	21.6793	22.6723	3.86784	3.23197	+	X
Q6PKG0	LARP1 KIAA0731 LARP	29.2392	29.4904	28.9894	29.1847	29.2259	25.3375	25.0096	26.2278	24.875	25.3625	3.86344	4.69687	+	X
Q15050	RRS1 KIAA0112 RRR	26.8016	28.8305	27.4092	27.9616	27.7507	23.5036	24.0517	25.3445	22.7432	23.9108	3.83995	2.82288	+	X
Q8NE71	ABCF1 ABC50	28.9935	29.1088	28.8692	28.153	28.7811	24.3314	24.5782	24.7718	26.1209	24.9506	3.83052	3.81784	+	X
E9PAV3	NACA	27.5547	27.0799	27.1289	28.0389	27.4506	24.0857	26.9055	21.3048	22.2775	23.6434	3.80723	1.64435	+	X
Q9BVP2	GNL3 E2IG3 NS	28.399	29.3161	28.614	28.782	28.7778	23.9163	26.148	24.6713	25.1592	24.9737	3.80406	3.53837	+	X
Q13601	KRR1 HRB2	25.4354	26.8714	25.8647	26.2781	26.1124	23.2508	21.8342	23.3412	20.8093	22.3089	3.80355	2.85698	+	X
P05198	EIF2S1 EIF2A	28.2041	28.0524	27.4628	28.1522	27.9679	24.5191	24.0664	23.5191	24.667	24.1929	3.77495	4.72935	+	X
Q8ND56	LSM14A C19orf13 FAM61A RAP55 RAP55A	27.8788	30.2384	29.6166	30.3229	29.5142	25.6132	26.2266	25.6728	25.4769	25.7474	3.76683	3.15477	+	O
Q9H6F5	CCDC86 CYCLON	23.5788	27.6076	26.8134	27.2557	26.3139	22.6664	22.3348	23.4722	21.7533	22.5567	3.75717	2.03873	+	X
Q86V81	ALYREF ALY BEF THOC4	30.2313	32.1025	31.6383	32.0161	31.4971	27.987	28.1189	27.2544	27.6738	27.7585	3.73855	3.65503	+	X
Q9NUL7	DDX28 MDDX28	26.3374	26.2616	25.8582	26.4673	26.2311	23.1857	21.6896	22.3246	22.7706	22.4926	3.7385	4.42857	+	X
Q9UKD2	MRTO4 C1orf33 MRT4	26.6003	27.3535	26.2332	26.7388	26.7314	23.0288	23.4962	22.7672	22.8642	23.0391	3.69235	4.89674	+	X
Q2NL82	TSR1 KIAA1401	27.0074	26.8775	26.7551	26.7397	26.8449	23.6342	23.896	22.8357	22.2998	23.1664	3.67849	4.21126	+	X
Q96SB4	SRPK1	28.7011	28.6278	28.1665	28.2946	28.4475	23.3445	24.2145	25.8339	25.7065	24.7749	3.67265	3.00245	+	X
Q7Z2T5	TRMT1L C1orf25 TRM1L MSTP070	27.5483	28.4627	27.6319	27.8329	27.8689	23.0226	24.9914	24.0258	24.7752	24.2037	3.66518	3.52811	+	X
Q9Y3B9	RRP15 KIAA0507 CGI-115	27.5449	28.1038	27.8517	27.8258	27.8316	24.1517	22.729	25.6738	24.1183	24.1682	3.66336	3.0095	+	X
Q8N9T8	KRI1	25.9801	26.4889	26.2645	26.2741	26.2519	23.6294	22.8194	21.8228	22.0833	22.5887	3.66314	3.90547	+	X
Q6PCB5	RSBN1L	28.1289	25.4228	26.24	25.2246	26.2541	22.5463	23.5588	20.9031	23.402	22.6026	3.65153	2.17673	+	X
P17096	HMGA1 HMGIY	27.8632	27.3806	27.408	27.4989	27.5377	23.5427	25.2883	23.3678	23.4186	23.9044	3.63333	3.57878	+	X
Q9Y3B2	EXOSC1 CSL4 CGI-108	27.3429	27.5051	27.1741	27.4935	27.3789	25.07	24.6958	21.6029	23.623	23.7479	3.63097	2.45279	+	X
Q9H5H4	ZNF768	26.5072	27.2212	26.9407	27.016	26.9213	22.3658	24.5947	22.8761	23.3908	23.3069	3.61442	3.44622	+	X
Q9H8H2	DDX31	25.8486	26.5589	26.4017	26.6444	26.3634	23.823	21.8305	22.5317	22.8131	22.7496	3.61382	3.69976	+	X
Q9H0S4	DDX47	27.0622	27.4127	26.8905	26.5735	26.9847	23.5092	23.1482	23.5119	23.3648	23.3835	3.60123	5.7924	+	X
Q9H4P4	RNF41 FLRF NRDP1 SBBI03	26.5004	25.4692	24.6853	25.4574	25.5281	22.0077	23.1964	21.6875	20.9289	21.9551	3.57298	2.99523	+	X
P83369	LSM11	26.8965	27.2634	27.265	27.2441	27.1673	25.6867	23.7693	21.4646	23.4915	23.603	3.56421	2.19849	+	X
Q9BQ39	DDX50	28.2234	29.1279	28.6552	28.7911	28.6994	25.4139	25.3628	25.0411	24.7488	25.1417	3.55775	5.19656	+	X
Q9Y2R4	DDX52 ROK1 HUSSY-19	26.0725	26.3374	26.0705	26.4415	26.2305	23.1251	21.658	23.5876	22.3719	22.6856	3.54481	3.73765	+	X
P07814	EPRS1 EPRS GLNS PARS QARS QPRS PIG32	26.8875	26.376	26.3675	26.9698	26.6502	22.5813	22.6146	24.1888	23.0457	23.1076	3.5426	3.88461	+	X
P78316	NOP14 C4orf9 NOL14 RES4-25	27.8852	25.6215	27.6998	28.0187	27.3063	22.9374	22.7289	24.4303	25.1203	23.8042	3.50209	2.30493	+	X
Q01780	EXOSC10 PMSCL PMSCL2 RRP6	28.5549	28.807	28.3394	28.7598	28.6153	25.3262	25.0024	25.2246	24.9174	25.1177	3.49762	6.51099	+	X
Q709F0	ACAD11	26.7662	26.2902	26.4934	26.3038	26.4634	22.2763	23.1132	23.2024	23.2776	22.9674	3.49601	4.99966	+	X
Q5SSJ5	HP1BP3	27.5183	28.8886	27.8683	28.1989	28.1185	24.0564	24.6874	24.4278	25.3196	24.6228	3.49569	3.93742	+	X
Q5TEC6	H3-7 H3-2 HIST2H3PS2	25.7151	26.3156	26.1176	26.5414	26.1724	22.5035	22.7988	22.4579	22.9875	22.6869	3.48549	5.44832	+	X
Q7Z2W4	ZC3HAV1 ZC3HDC2 PRO1677	26.9082	26.5179	26.4184	26.8415	26.6715	23.093	22.9728	23.5379	23.1773	23.1953	3.47621	6.03841	+	X
P11387	TOP1	28.716	28.5123	28.5967	28.6283	28.6133	24.6472	25.2376	25.5905	25.1157	25.1478	3.46557	5.63387	+	X
Q9P031	CCDC59 BR22 TAP26 HSPC128	26.3631	26.7604	26.8729	27.012	26.7521	23.2288	23.9058	23.1396	22.8953	23.2924	3.45972	4.9789	+	X
P51571	SSR4 TRAPD	25.4738	26.5167	26.2333	25.4371	25.9152	22.6756	21.1997	23.2693	22.7138	22.4646	3.45064	3.24946	+	X
Q9NR30	DDX21	30.1595	30.6763	30.4362	30.42	30.423	26.856	26.629	27.3465	27.2008	27.0081	3.41494	5.66411	+	O
P45880	VDAC2	25.8766	25.0593	26.3397	25.3147	25.6476	22.7762	22.1577	22.7327	21.2725	22.2348	3.41283	3.54804	+	X
Q5C9Z4	NOM1 C7orf3	26.9427	26.6714	26.9483	27.1144	26.9192	25.6756	23.4067	22.617	22.3907	23.5225	3.39668	2.38463	+	X
Q9NPD3	EXOSC4 RRP41 SKI6	27.9315	28.1702	27.6022	28.1757	27.9699	26.2022	23.5472	23.7212	24.9304	24.6003	3.36963	2.75468	+	X
Q9Y4P3	TBL2 WBSCR13 UNQ563/PRO1125	26.5219	26.0111	27.019	26.733	26.5712	21.6992	23.4636	23.3238	24.358	23.2112	3.36011	2.88606	+	X
Q9P2E9	RRBP1 KIAA1398	26.0896	26.8103	26.9507	26.9388	26.6974	24.1428	21.9091	22.5609	24.747	23.34	3.35738	2.53881	+	X
P20290	BTF3 NACB OK/SW-cl.8	25.5041	26.4297	26.293	26.6538	26.2202	22.6136	22.0039	22.9421	23.8986	22.8646	3.35558	3.42956	+	X
Q9GZR2	REXO4 PMC2 XPMC2H	26.6319	28.1216	26.1291	25.8432	26.6814	22.4142	24.6208	22.7989	23.4914	23.3313	3.35012	2.51336	+	X
Q03701	CEBPZ CBF2	25.9723	26.8569	26.4194	26.8824	26.5328	22.8148	24.387	21.7533	23.8059	23.1902	3.34248	2.78523	+	X
Q9UG63	ABCF2 HUSSY-18	25.6057	25.9079	25.4711	25.7248	25.6774	21.6354	22.4936	22.1678	23.0982	22.3488	3.32863	4.33636	+	X
Q9UGU5	HMGXB4 HMG2L1 HMGBCG	26.4051	26.7117	26.7945	25.2422	26.2884	25.3594	24.4098	21.0963	20.9745	22.96	3.32838	1.51292	+	X
O75319	DUSP11 PIR1	26.3421	25.9055	25.0633	25.7387	25.7624	22.7646	23.1096	22.0351	21.8461	22.4389	3.32354	3.78551	+	X
Q9Y4W2	LAS1L MSTP060	25.9579	26.2439	26.0099	26.0738	26.0714	22.5606	24.0123	22.601	21.8547	22.7572	3.31427	3.46009	+	X
Q9Y3C1	NOP16 CGI-117 HSPC111	25.366	27.0993	26.425	27.0437	26.4835	22.8093	23.6333	23.295	22.9751	23.1782	3.30531	3.53022	+	X
P49590	HARS2 HARSL HARSR HO3	26.1317	27.2741	26.8151	27.1459	26.8417	23.6143	23.9982	23.8359	22.7448	23.5483	3.29336	3.89501	+	X
Q8NI36	WDR36	25.7699	26.2519	26.072	26.5273	26.1553	22.3045	23.2543	22.3604	23.5311	22.8626	3.29272	4.08877	+	X
Q14692	BMS1 BMS1L KIAA0187	25.7616	25.8149	26.2291	26.1529	25.9896	23.7282	22.7542	21.8096	22.5021	22.6985	3.29107	3.67507	+	X
Q96CT7	CCDC124	28.4053	26.7899	26.8863	26.9886	27.2675	21.9012	25.4024	26.0324	22.5733	23.9773	3.2902	1.62856	+	X
Q9Y3A4	RRP7A CGI-96	25.4487	26.8327	25.841	26.7231	26.2114	23.5872	22.5117	21.5608	24.0457	22.9263	3.28503	2.62871	+	X
Q86U38	NOP9 C14orf21 KIAA2021	28.8041	27.0873	27.8498	27.4023	27.7859	24.7495	24.5388	24.6069	24.1374	24.5082	3.27772	3.77343	+	X
Q9BQG0	MYBBP1A P160	29.6871	29.6679	29.7689	29.6871	29.7028	26.6569	26.069	26.7772	26.2117	26.4287	3.27407	5.86297	+	X
Q92974	ARHGEF2 KIAA0651 LFP40	26.4887	25.809	26.1583	26.3462	26.2005	22.2113	22.4956	22.8845	24.1385	22.9325	3.26806	3.46162	+	X
Q5SY16	NOL9	26.7629	27.049	26.6123	26.9392	26.8408	23.4321	22.5989	25.7367	22.5669	23.5836	3.2572	2.30986	+	X
Q9NZI8	IGF2BP1 CRDBP VICKZ1 ZBP1	30.9709	31.7089	31.2735	31.4601	31.3533	27.8483	27.7005	28.3565	28.5472	28.1131	3.24021	4.83933	+	X
P35580	MYH10	26.6592	28.006	27.2396	27.0304	27.2338	24.897	21.9406	25.637	23.5118	23.9966	3.23722	2.02299	+	X
Q9BV38	WDR18	25.9869	26.5662	26.3858	26.3818	26.3302	21.1024	23.6025	25.707	22.0484	23.1151	3.2151	1.71547	+	X
Q8TDN6	BRIX1 BRIX BXDC2	30.589	31.1094	30.7191	30.838	30.8139	27.3594	27.7462	27.6612	27.642	27.6022	3.21164	6.36378	+	X
Q9H9Y6	POLR1B	24.6129	26.8553	25.0713	25.7857	25.5813	21.6855	21.0374	24.1347	22.6545	22.378	3.20328	2.07325	+	X
Q9UN81	L1RE1 LRE1	25.6697	26.2574	26.103	25.6273	25.9144	22.4664	22.9306	22.9088	22.5473	22.7133	3.20107	5.45082	+	X
Q9ULW3	ABT1	26.8963	23.026	27.084	26.8625	25.9672	21.9026	22.3867	22.7234	24.056	22.7672	3.20002	1.59168	+	X
Q9NP64	ZCCHC17 PS1D HSPC243 HSPC251 LDC4	24.8811	27.2734	26.6561	26.3271	26.2844	22.7879	22.7797	24.7825	21.9951	23.0863	3.19812	2.19171	+	X
Q9NVX2	NLE1 HUSSY-07	25.1132	26.6337	25.3859	26.5956	25.9321	23.8204	21.7925	22.7772	22.575	22.7413	3.19085	2.83183	+	X
Q1KMD3	HNRNPUL2 HNRPUL2	26.5952	26.7753	26.5027	26.2985	26.5429	26.0708	21.2027	22.8674	23.2706	23.3529	3.19006	1.6985	+	X
Q9NYZ3	GTSE1	27.2275	25.4916	25.7936	25.071	25.8959	22.916	22.5818	22.3875	23.1212	22.7516	3.14434	3.14177	+	X
Q8NHQ9	DDX55 KIAA1595	25.5237	26.3177	25.4144	24.5742	25.4575	22.8213	22.0185	22.2376	22.2108	22.322	3.13544	3.66311	+	X
Q9BTC8	MTA3 KIAA1266	25.7865	27.6739	27.2999	27.6653	27.1064	22.5962	25.1254	24.6115	23.5971	23.9825	3.12385	2.31714	+	X
Q9BU76	MMTAG2 C1orf35	30.0536	31.1707	31.0877	31.1023	30.8536	26.6975	28.0979	27.7114	28.4175	27.7311	3.12252	3.30444	+	X
Q96GQ7	DDX27 cPERP-F RHLP HSPC259 PP3241	26.2371	26.6964	26.2908	26.3962	26.4051	22.9709	22.8729	22.341	24.9726	23.2893	3.11579	2.74119	+	X
Q6P158	DHX57	26.3927	26.4354	26.2248	25.9245	26.2444	22.9139	22.2589	23.0609	24.3106	23.1361	3.10826	3.37354	+	X
Q8WU90	ZC3H15 DFRP1 LEREPO4 HSPC303 HT010 MSTP012 PP730	25.6682	26.1265	25.2931	25.7628	25.7127	22.7782	21.8244	22.6785	23.2001	22.6203	3.09239	4.037	+	X
P49760	CLK2	26.8741	25.7331	24.9403	26.4648	26.0031	22.0107	22.7486	23.7384	23.2129	22.9276	3.07542	2.80969	+	X
A4D1E9	GTPBP10 OBGH2 UG0751c10	25.902	26.3273	25.8476	25.9364	26.0033	22.4783	22.2612	23.4647	23.5091	22.9283	3.07499	3.96414	+	X
O95478	NSA2 TINP1 HUSSY-29	25.0811	26.5932	25.4706	26.2634	25.8521	24.4035	22.7338	22.1377	21.877	22.788	3.06405	2.43281	+	X
Q8N0V3	RBFA C18orf22	23.9566	25.6671	25.5392	25.6681	25.2078	22.8793	21.9567	23.0477	20.719	22.1507	3.05705	2.39	+	X
P35251	RFC1 RFC140	26.2703	26.9646	26.1666	27.2635	26.6662	23.0555	24.5437	23.0382	23.8149	23.6131	3.05318	3.31423	+	X
O00401	WASL	24.6226	26.5832	25.3905	26.6099	25.8015	22.973	22.4132	22.5242	23.1523	22.7657	3.03587	2.96996	+	X
O94964	MTCL2 C20orf117 KIAA0889 SOGA SOGA1	25.4891	26.4297	25.631	25.4533	25.7508	22.77	23.4348	22.7431	21.9708	22.7297	3.02107	3.6945	+	X
P57772	EEFSEC SELB	25.2581	25.2246	25.794	25.5983	25.4687	22.8311	21.791	21.8454	23.3242	22.4479	3.02084	3.54351	+	X
O43390	HNRNPR HNRPR	29.1811	29.6772	29.7199	29.8183	29.5991	26.7636	26.7487	26.7288	26.2244	26.6164	2.98274	5.32801	+	X
P06748	NPM1 NPM	32.9505	33.2594	32.9966	33.1109	33.0794	30.0825	30.0278	30.3069	30.1494	30.1416	2.93772	7.21376	+	X
Q9NVV4	MTPAP PAPD1	24.9237	25.4746	25.6804	25.8999	25.4947	23.7155	22.3837	21.6194	22.5688	22.5718	2.92274	3.04487	+	X
P38159	RBMX HNRPG RBMXP1	31.7137	32.3658	32.059	32.2665	32.1013	29.1452	29.1936	29.2792	29.1272	29.1863	2.91492	5.95297	+	X
Q00577	PURA PUR1	27.6285	28.0079	27.8698	27.9916	27.8744	25.7302	26.0838	26.0933	21.9473	24.9636	2.91079	1.54858	+	X
Q14011	CIRBP A18HNRNP CIRP	28.3533	26.0597	26.122	26.2928	26.7069	24.6561	23.3339	24.8097	22.5033	23.8257	2.88122	1.99428	+	X
Q9NY93	DDX56 DDX21 NOH61	26.8034	26.8463	26.4576	27.0974	26.8012	23.3442	24.3002	24.0616	24.0354	23.9353	2.86579	4.63502	+	X
Q9NQT4	EXOSC5 CML28 RRP46	29.0546	30.2686	29.6548	30.5318	29.8775	27.4563	28.3392	24.654	27.6207	27.0175	2.85986	1.76686	+	X
P56182	RRP1 D21S2056E NNP1 NOP52 RRP1A	29.5268	27.8783	27.8991	28.2966	28.4002	24.4263	25.4931	26.9338	25.3304	25.5459	2.85429	2.34378	+	X
P22087	FBL FIB1 FLRN	27.1881	28.5341	27.1519	27.8033	27.6694	25.8266	22.2992	25.3424	25.7983	24.8166	2.85274	1.70122	+	X
Q8IX01	SUGP2 KIAA0365 SFRS14	26.0428	26.2193	26.6549	26.2663	26.2958	23.0083	24.6827	23.7613	22.4401	23.4731	2.82271	2.86713	+	X
Q9H0D6	XRN2	29.8726	29.4434	28.9094	29.2913	29.3792	26.9784	26.3866	26.9046	26.0315	26.5753	2.80391	4.07236	+	X
Q15696	ZRSR2 U2AF1-RS2 U2AF1L2 U2AF1RS2 URP	26.2964	27.5522	27.1239	27.1079	27.0201	24.9638	25.767	22.0925	24.1035	24.2317	2.78841	1.81224	+	X
Q9UHB7	AFF4 AF5Q31 MCEF HSPC092	28.3472	27.9163	27.7854	28.1175	28.0416	25.5208	25.2521	25.4559	24.7969	25.2564	2.78519	5.01334	+	X
Q14694	USP10 KIAA0190	26.4708	25.5443	26.5123	23.4718	25.4998	23.6881	23.2683	22.3326	21.6512	22.7351	2.76475	1.76521	+	X
Q99729	HNRNPAB ABBP1 HNRPAB	27.8097	27.3799	28.1201	28.1189	27.8571	26.4089	25.6222	26.0998	22.3036	25.1086	2.74852	1.53401	+	X
Q15397	PUM3 cPERP-C KIAA0020 PUF-A XTP5	24.8883	26.1012	25.6864	26.073	25.6872	22.0234	22.1332	23.9344	23.7828	22.9684	2.71881	2.44447	+	X
Q8N8A6	DDX51	25.7231	26.9748	25.9514	25.9715	26.1552	24.4999	23.2339	23.1201	23.0306	23.4711	2.68409	3.03283	+	X
Q7Z460	CLASP1 KIAA0622 MAST1	27.1904	26.5588	26.0739	25.6683	26.3728	25.3494	24.5241	23.5769	21.3195	23.6925	2.68042	1.55388	+	X
O15446	POLR1G ASE1 CAST CD3EAP PAF49	25.9825	25.596	23.9628	26.4149	25.4891	23.657	21.6578	23.0282	22.8916	22.8087	2.68041	2.1201	+	X
Q96QR8	PURB	26.0797	26.7953	23.2724	26.7938	25.7353	23.3698	21.9602	24.6678	22.3646	23.0906	2.64468	1.36793	+	X
Q12905	ILF2 NF45 PRO3063	30.0266	30.3035	30.0198	30.1775	30.1319	27.4895	27.4998	27.5785	27.4034	27.4928	2.63903	7.39717	+	O
Q12904	AIMP1 EMAP2 SCYE1	26.0895	26.7187	23.8682	26.7501	25.8566	22.6089	22.2649	23.6274	24.3842	23.2214	2.63528	1.70738	+	X
Q9Y5J1	UTP18 WDR50 CDABP0061 CGI-48	25.3045	25.4799	25.7265	25.7851	25.574	22.6396	22.1423	24.4515	22.5268	22.94	2.63391	2.61	+	X
O75607	NPM3	28.571	28.5322	27.9543	28.6223	28.42	25.7902	25.9739	26.1053	25.2905	25.79	2.62997	4.49248	+	X
Q9NXF1	TEX10 L18 Nbla10363	25.8057	26.4066	26.0414	26.2701	26.1309	23.632	23.3221	23.2169	23.8886	23.5149	2.61607	4.88772	+	X
P26599	PTBP1 PTB	28.3509	28.0032	28.2964	27.1101	27.9401	26.8234	26.2385	24.3275	23.9628	25.338	2.60213	1.85322	+	X
Q9H8M2	BRD9 UNQ3040/PRO9856	26.3561	23.4155	26.5521	26.4755	25.6998	22.5721	24.6799	22.5452	22.598	23.0988	2.60096	1.50969	+	X
Q9NSI2	SLX9 C21orf70 FAM207A PRED56	25.3381	26.1538	25.4627	25.3933	25.587	23.5782	22.3934	22.3382	23.7672	23.0192	2.56773	3.03355	+	X
P07203	GPX1	25.4921	25.5629	26.6958	25.9082	25.9147	23.705	21.8742	23.5278	24.4015	23.3771	2.53764	2.25212	+	X
Q06265	EXOSC9 PMSCL1	27.0577	27.7312	26.9193	27.8025	27.3777	25.2322	24.5966	24.5224	25.0365	24.8469	2.53076	3.9503	+	X
P48730	CSNK1D HCKID	26.6771	26.1235	26.4037	26.437	26.4103	25.0689	23.3861	23.9768	23.0928	23.8811	2.52915	2.86307	+	X
Q9Y5L4	TIMM13 TIM13B TIMM13A TIMM13B	26.366	25.4021	26.0955	25.6927	25.8891	23.0876	23.4469	23.5743	23.3411	23.3625	2.5266	4.39659	+	X
Q96C57	CUSTOS C12orf43	25.7128	26.2385	26.3155	26.8355	26.2756	24.4712	22.7039	23.9448	23.9754	23.7738	2.50175	2.88873	+	X
P51116	FXR2 FMR1L2	28.6953	29.068	28.391	29.1066	28.8152	25.8948	26.4509	26.9555	25.9552	26.3141	2.50113	3.79373	+	X
Q9BZI7	UPF3B RENT3B UPF3X	29.0388	27.9156	28.0915	27.5212	28.1418	25.9184	25.3799	26.0228	25.272	25.6483	2.49351	3.26454	+	X
Q99959	PKP2	25.9537	25.5491	25.9478	25.7223	25.7932	22.0593	25.4645	23.0466	22.6681	23.3096	2.48361	1.78427	+	X
P0DP01	IGHV1-8	24.4066	25.9607	26.0494	25.2425	25.4148	23.4879	22.5187	23.0477	22.7025	22.9392	2.47559	2.88523	+	X
Q8IY37	DHX37 DDX37 KIAA1517	25.5712	25.6728	25.5424	25.0837	25.4675	22.3808	22.9188	24.3137	22.4394	23.0132	2.45436	2.71144	+	X
Q13162	PRDX4	29.8566	32.0217	30.7772	31.0362	30.9229	27.9604	28.1261	29.5551	28.3116	28.4883	2.43462	2.26414	+	X
Q14331	FRG1	28.2673	27.0487	27.2654	27.171	27.4381	26.1729	25.3453	22.8384	25.6718	25.0071	2.43097	1.65479	+	X
Q9GZL7	WDR12	26.25	27.294	26.0324	23.3427	25.7298	22.6523	22.4425	23.7821	24.3807	23.3144	2.4154	1.34153	+	X
P60842	EIF4A1 DDX2A EIF4A	25.2343	25.7776	25.8163	26.9692	25.9493	24.4299	21.5869	22.8751	25.2937	23.5464	2.40289	1.43122	+	O
O95602	POLR1A	27.29	25.6045	25.9049	26.2949	26.2736	24.7411	23.7245	25.3693	21.6736	23.8771	2.39644	1.44755	+	X
Q3ZCQ8	TIMM50 TIM50 PRO1512	25.6516	25.8591	26.2213	25.8565	25.8971	25.6052	23.9937	22.521	21.9058	23.5064	2.39066	1.54457	+	X
P56134	ATP5MF ATP5J2 ATP5JL	26.0845	26.049	25.8009	26.1482	26.0206	23.6678	24.8596	23.2084	22.799	23.6337	2.38693	2.72991	+	X
P53007	SLC25A1 SLC20A3	28.0525	27.959	27.363	27.5198	27.7236	25.7453	25.1996	25.5801	24.9251	25.3625	2.36107	4.10108	+	X
Q15633	TARBP2 TRBP	25.1628	23.6394	25.5907	26.1536	25.1366	23.6997	21.6397	23.2078	22.5865	22.7834	2.35319	1.82294	+	O
Q8N5C6	SRBD1	25.557	25.313	25.4479	25.9643	25.5705	23.4392	22.9717	23.5167	22.9781	23.2264	2.34412	4.60059	+	X
Q96E39	RBMXL1	28.6484	27.7516	28.1094	28.0826	28.148	25.1231	26.5178	26.7614	24.8428	25.8113	2.33669	2.38967	+	X
Q5BKZ1	ZNF326 ZIRD	27.7686	27.7064	28.0022	28.1314	27.9021	25.7385	26.0082	26.3144	24.2174	25.5696	2.33252	2.56548	+	X
Q8NFW8	CMAS	26.6622	26.0358	25.3429	25.7799	25.9552	22.6353	23.4014	24.3297	24.1287	23.6238	2.33144	2.57673	+	X
O60231	DHX16 DBP2 DDX16 KIAA0577 PRP2	26.0718	25.7432	25.2773	25.1135	25.5514	25.1382	23.0348	21.8862	22.8901	23.2373	2.31413	1.74469	+	X
P52272	HNRNPM HNRPM NAGR1	32.6861	33.0209	32.8453	32.8868	32.8598	30.5786	30.5741	30.6577	30.4024	30.5532	2.30656	6.70723	+	X
Q96P11	NSUN5 NSUN5A WBSCR20 WBSCR20A	25.9083	25.4213	25.6565	25.6593	25.6613	24.1985	22.2243	22.9984	24.0546	23.3689	2.29243	2.52776	+	X
Q96KR1	ZFR	26.0637	25.6285	25.8812	25.3596	25.7332	23.7765	21.6369	23.5479	24.8441	23.4513	2.28191	1.80213	+	O
Q9NZB2	FAM120A C9orf10 KIAA0183 OSSA	26.8756	24.7318	25.4793	25.2165	25.5758	23.4942	24.7611	22.8734	22.0943	23.3057	2.27006	1.68704	+	X
Q5RKV6	EXOSC6 MTR3	27.6495	28.0969	27.9497	28.446	28.0355	25.4806	25.9935	26.2673	25.3409	25.7706	2.26495	3.78012	+	X
Q13868	EXOSC2 RRP4	25.8182	27.2451	26.5878	27.0506	26.6754	24.5968	22.1203	25.9667	25.0278	24.4279	2.24753	1.36423	+	X
Q9NWT1	PAK1IP1 PIP1 WDR84	24.8417	25.4861	24.6566	25.1558	25.035	21.3669	22.8925	23.4569	23.4388	22.7888	2.24627	2.28512	+	X
Q9UNX4	WDR3	25.9549	25.9639	25.641	25.6055	25.7913	23.9555	24.0182	22.601	23.6278	23.5506	2.24068	3.21788	+	X
Q9NUQ6	SPATS2L DNAPTP6 SP1224	24.687	24.9618	25.6384	24.5062	24.9483	22.2133	22.9237	23.2406	22.5162	22.7234	2.22486	3.24626	+	X
Q9NR99	MXRA5	32.2831	32.5237	32.3055	32.3946	32.3767	30.177	30.0859	29.9263	30.5234	30.1781	2.19859	5.4203	+	X
Q9BY77	POLDIP3 KIAA1649 PDIP46	31.313	32.0096	31.8278	31.9109	31.7653	29.4749	29.6272	29.4484	29.7173	29.5669	2.19833	4.91263	+	X
Q12797	ASPH BAH	27.4256	27.1249	25.8745	27.2222	26.9118	24.6661	23.8834	25.8133	24.5923	24.7388	2.17301	2.18962	+	X
Q9NX20	MRPL16 PNAS-111	25.4406	25.937	25.8651	25.9641	25.8017	24.919	22.5205	24.8128	22.3394	23.6479	2.15374	1.62645	+	X
Q8N0Z3	SPICE1 CCDC52 SPICE	26.2703	24.5231	24.8296	25.5778	25.3002	23.7264	22.2809	22.4409	24.1956	23.1609	2.1393	1.88298	+	X
Q13151	HNRNPA0 HNRPA0	29.2416	29.2561	29.2665	29.2351	29.2498	27.0857	27.1102	27.2862	26.9655	27.1119	2.13791	7.2195	+	X
O75817	POP7 RPP20	25.426	26.1305	25.6254	25.6566	25.7096	22.5478	22.0869	25.4419	24.2704	23.5867	2.12289	1.43976	+	X
P35250	RFC2	27.0595	26.7774	26.8794	26.6283	26.8361	25.0079	24.5927	24.5715	24.7591	24.7328	2.10332	5.34387	+	X
P35269	GTF2F1 RAP74	27.4884	27.0789	27.345	26.9998	27.228	25.8853	24.6037	26.0818	23.9373	25.127	2.10099	2.14129	+	X
P07910	HNRNPC HNRPC	31.3102	31.7422	31.5332	31.6664	31.563	29.5457	29.4932	29.5446	29.3073	29.4727	2.0903	5.85646	+	X
A0JLT2	MED19 LCMR1	24.5366	26.8522	25.3992	25.2085	25.4991	23.6665	23.1444	23.9425	22.9027	23.414	2.08511	2.07013	+	X
P09651	HNRNPA1 HNRPA1	31.1778	30.9342	31.0064	31.1798	31.0746	29.655	29.115	28.975	28.2238	28.9922	2.08239	3.34126	+	X
Q15061	WDR43 KIAA0007 UTP5	25.5387	26.1043	25.8328	25.5991	25.7687	22.7565	24.4673	23.3106	24.2232	23.6894	2.07931	2.59648	+	X
P43243	MATR3 KIAA0723	29.1544	28.9784	29.1	29.1229	29.0889	27.4747	26.7627	27.5823	26.236	27.0139	2.07502	3.20116	+	X
Q99547	MPHOSPH6 MPP6	26.0095	26.4344	26.252	26.335	26.2577	22.3716	24.2092	24.4832	25.6707	24.1837	2.07405	1.62725	+	X
Q14684	RRP1B KIAA0179	29.0088	29.1132	28.9011	29.0285	29.0129	27.0115	26.6427	27.2305	26.9192	26.951	2.06194	5.41285	+	X
P78563	ADARB1 ADAR2 DRADA2 RED1	25.503	25.6046	25.43	25.775	25.5782	23.9293	22.7696	24.5068	22.8723	23.5195	2.05865	2.53069	+	O
P54132	BLM RECQ2 RECQL3	24.9584	25.6864	25.0744	24.8962	25.1538	22.037	22.8693	24.0614	23.4446	23.1031	2.05073	2.33472	+	X
Q9NY61	AATF CHE1 DED HSPC277	24.3356	25.2299	25.1639	25.2572	24.9966	22.5561	23.1791	23.6574	22.5129	22.9764	2.02026	2.91761	+	X
Q14103	HNRNPD AUF1 HNRPD	28.3896	28.3376	28.2795	28.3202	28.3317	26.7627	26.1601	26.7152	25.6684	26.3266	2.00515	3.60761	+	X
