## Supplementary material for "Cellular dsRNA interactome reveals the regulatory map of exogenous RNA sensing": Table S3

### Sheet: Poly(IC) interactome
ID		log2(LFQ intensity)										Statistical analysis			Annotated as dsRBP
UNIPROT ID	Gene names	Poly(I:C)_1	Poly(I:C)_2	Poly(I:C)_3	Poly(I:C)_4	Poly(I:C)_Average	NC_1	NC_2	NC_3	NC_4	NC_Average	log2(fold change)	-log10(t-test p-value)	Significant (p <0.05)
Q9UL40	ZNF346 JAZ	33.5519	33.1868	33.1759	33.1426	33.2643	24.3435	24.5165	24.3129	24.3516	24.3811	8.88317	9.69419	+	O
Q96QR8	PURB	31.188	31.1148	31.1886	31.0864	31.1444	23.8727	23.6907	24.3847	24.2869	24.0588	7.08569	7.93353	+	X
P57721	PCBP3 PCBP3-OT1 PCBP3OT	32.4874	31.6215	31.3381	31.5779	31.7563	26.4135	23.2216	26.4877	26.4418	25.6412	6.11509	3.45189	+	X
P62633	CNBP RNF163 ZNF9	29.5876	29.0583	29.9164	30.4662	29.7571	24.4638	23.216	24.183	23.3606	23.8059	5.95126	5.08294	+	X
O60333	KIF1B KIAA0591 KIAA1448	29.1165	29.1381	27.0408	29.2171	28.6281	23.8273	25.2411	19.4312	24.5618	23.2654	5.36278	2.04466	+	X
Q9HCC0	MCCC2 MCCB	28.6773	28.1915	29.2969	29.1778	28.8359	24.6659	24.7116	21.9173	23.1938	23.6222	5.21375	3.4695	+	X
P19525	EIF2AK2 PKR PRKR	30.1476	29.8549	29.7975	29.3753	29.7938	24.6753	25.3293	24.3851	24.9991	24.8472	4.94663	5.87909	+	O
Q8N1B3	CCNQ FAM58A	31.594	30.4611	30.8121	31.0471	30.9786	23.2649	30.9746	24.9862	25.4905	26.1791	4.79954	1.53411	+	X
P55265	ADAR ADAR1 DSRAD G1P1 IFI4	32.6472	32.4355	32.3824	32.3356	32.4502	27.7064	28.2297	27.937	27.8815	27.9386	4.51152	7.44557	+	O
Q9NQT8	KIF13B GAKIN KIAA0639	28.6517	28.4181	29.0758	28.9326	28.7696	25.6318	23.3334	25.0938	24.5835	24.6606	4.10895	3.6951	+	X
Q9NUL3	STAU2	30.1724	29.8935	29.8526	29.9429	29.9654	26.2295	26.6237	25.2599	25.3296	25.8607	4.10468	4.67601	+	O
Q8N163	CCAR2 DBC1 KIAA1967	29.4499	28.8283	28.5544	28.402	28.8086	22.8724	24.5524	26.7572	25.0661	24.812	3.99664	2.52276	+	X
O75569	PRKRA PACT RAX HSD-14 HSD14	31.1396	31.0524	31.0212	30.65	30.9658	27.3513	26.9165	27.1406	26.9586	27.0917	3.87405	6.70878	+	O
Q15366	PCBP2	35.3009	35.1071	34.9658	34.8171	35.0477	31.9833	31.9557	32.0183	32.174	32.0328	3.0149	6.71392	+	X
P61978	HNRNPK HNRPK	34.2057	33.9952	33.7039	33.7747	33.9199	31.0105	31.2584	31.2818	31.1473	31.1745	2.74537	6.14331	+	X
P78563	ADARB1 ADAR2 DRADA2 RED1	27.4225	27.166	27.0684	26.327	26.996	25.1574	24.3988	24.5594	22.8889	24.2511	2.74484	2.65919	+	O
Q15633	TARBP2 TRBP	27.5154	27.427	26.6779	26.5269	27.0368	25.4749	23.9093	24.3815	23.6062	24.343	2.69384	2.85707	+	O
O95433	AHSA1 C14orf3 HSPC322	27.0849	27.6202	26.9173	26.7851	27.1018	24.7491	24.0168	24.5486	24.508	24.4556	2.64625	4.4761	+	X
P11498	PC	29.483	28.9414	28.6695	29.5461	29.16	27.4829	26.2309	27.3006	25.3002	26.5786	2.58137	2.47335	+	X
Q00577	PURA PUR1	31.135	31.0243	31.0924	31.1393	31.0978	28.2553	28.7065	28.8057	28.7191	28.6216	2.47614	5.92992	+	X
O43896	KIF1C KIAA0706	26.5889	27.035	26.6171	27.1746	26.8539	25.1976	23.8958	24.4687	24.4355	24.4994	2.35451	3.60301	+	X
O95793	STAU1 STAU	30.6568	30.2321	30.0227	30.0262	30.2345	27.8677	28.1893	27.9299	27.5488	27.8839	2.35055	4.65425	+	O
Q96A33	CCDC47 GK001 MSTP041 PSEC0077	26.1824	25.8931	26.2356	26.3882	26.1748	23.7326	24.3313	23.8301	24.0652	23.9898	2.18503	4.88077	+	X
Q96PM9	ZNF385A HZF RZF ZNF385	26.7024	26.8526	26.51	26.1692	26.5585	24.1538	24.4961	25.0424	24.2929	24.4963	2.06226	3.81829	+	X
Q9HA38	ZMAT3 PAG608 WIG1	27.4768	26.9363	27.0737	26.4739	26.9902	23.5107	24.5945	26.6763	25.3578	25.0348	1.95535	1.50954	+	X
Q96FN4	CPNE2	27.7018	28.0057	27.8336	27.3574	27.7246	24.5565	26.9142	26.9287	24.8486	25.812	1.91264	1.56755	+	X
Q9NXV6	CDKN2AIP CARF	27.2292	26.8326	27.4801	24.4684	26.5026	24.7258	24.1188	24.2068	25.3751	24.6066	1.89597	1.35059	+	X
P53618	COPB1 COPB MSTP026	25.8688	26.5796	27.1956	26.6039	26.562	24.0361	24.5224	25.147	25.6429	24.8371	1.72486	2.08834	+	X
Q12906	ILF3 DRBF MPHOSPH4 NF90	32.097	31.9617	31.8411	31.9243	31.956	30.2733	30.4076	30.312	30.4378	30.3577	1.59836	6.48793	+	O
O00442	RTCA RPC RPC1 RTC1 RTCD1	26.6706	25.5315	25.7406	26.5891	26.133	24.4814	24.258	24.8537	24.6207	24.5534	1.5795	2.60825	+	X
Q9H2U1	DHX36 DDX36 KIAA1488 MLEL1 RHAU	28.2134	28.1415	28.0608	28.3733	28.1972	26.5443	26.9536	26.6795	26.3397	26.6293	1.56795	4.43435	+	O
Q9UN81	L1RE1 LRE1	26.2941	26.39	26.3992	26.6741	26.4394	25.5595	24.4415	25.0668	24.8443	24.978	1.46133	2.98381	+	X
Q12905	ILF2 NF45 PRO3063	31.9723	31.9072	31.8097	31.7985	31.8719	30.2763	30.5072	30.4786	30.6119	30.4685	1.40341	5.6101	+	O
Q9Y4W6	AFG3L2	27.1523	25.33	26.2241	25.3783	26.0212	24.4685	25.2833	24.645	24.2136	24.6526	1.36856	1.51502	+	X
Q96RQ3	MCCC1 MCCA	25.9596	26.0483	25.9072	26.7028	26.1545	24.9787	25.2048	24.3227	24.8423	24.8371	1.31737	2.6131	+	X
Q08211	DHX9 DDX9 LKP NDH2	33.7145	33.6458	33.5715	33.563	33.6237	32.3002	32.4186	32.3221	32.3207	32.3404	1.2833	6.94783	+	O
Q9NUD5	ZCCHC3 C20orf99	27.533	27.2397	27.3848	28.1087	27.5666	26.7053	26.8506	25.9283	26.723	26.5518	1.01478	1.93246	+	X
