## Supplementary material for "Cellular dsRNA interactome reveals the regulatory map of exogenous RNA sensing": Table S4

### Sheet: sgRNAs
Gene name	sg#	Oligo sequence (5' - 3')
Non-target	sg1	ACGGAGGCTAAGCGTCGCAA
Non-target	sg2	GATGGCGCTTCAGTCGTCGG
Non-target	sg3	CAAGCATTTAGACACCTGTC
YTHDC2	sg1	GGTTTGCTGACAGTACACAT
YTHDC2	sg2	ACAAGTGGGCGACTCAACAA
FAM120A	sg1	TTGATCACTACGTCGCAAGG
FAM120A	sg2	TTTATGTTTAGCCATATCAG
IGF2BP3	sg1	TATCCCGCCTCATTTACAGT
IGF2BP3	sg2	CCATCGAGGCGCTTTCAGGT
MOV10	sg1	TCATTGTAGAAAGCAAACTG
MOV10	sg2	AGCCGCCCCTCAGTGCTACG
RBM34	sg1	TCTAGAGAGAATCCTGACGA
RBM34	sg2	CAAAAAAACGAAACGGAATG
ZCCHC3	sg1	CCTGTTCCTACGCGTCTACG
ZCCHC3	sg2	GGCCGTCGGAGAGATCCGGC
CCDC86	sg1	GTTCGACTCGAACTCCACAA
CCDC86	sg2	GCGTCAGCAAGACCTACACC
CCDC124	sg1	ACGACGACAAACACGTCATG
CCDC124	sg2	GCGCCGAGACCATCAGCTCA
GTPBP1	sg1	GGACCAGGTAATCACGCACG
GTPBP1	sg2	CAGCCTACTTCGGCAGATGT
LARP1	sg1	TAGTGAATACTACTTCAGCG
LARP1	sg2	AGACACATACCTGCCAATCG
SRBD1	sg1	TTGTGGACAAGGCTTCCGAG
SRBD1	sg2	TCTGGCCTTGCAAAGCTACG
PTBP1	sg1	CATGGTGAACTACTACACCT
PTBP1	sg2	CGTGGACGTTCGGAACGGAA
RALY	sg1	AGCATCTGCCATATACAGGT
RALY	sg2	CACAGGCTCTTCGACTACCG
C11orf98	sg1	CCCCACACAGTCACCGTTCG
C11orf98	sg2	AGAAGCTGTTCAAACGCCGG
USP10	sg1	AGGGCTTAGAATCATGAAAG
USP10	sg2	CCAGTGTCGTTGCAACCCCG
HNRNPR	sg1	ACACTACAAGACACTGATAG
HNRNPR	sg2	CCTCTATTCTGACCGGACAG
SPRK1	sg1	TGAATGAGCAGTACATTCGG
SPRK1	sg2	CTTATGGAACGTGATACAGA
PURB	sg1	AAGCTCATAGACGACTACGG
PURB	sg2	ATCCGCCAAACGGTCAACCG
PURA	sg1	GCTCATCGACGACTACGGAG
PURA	sg2	ATCCGCCAGACGGTCAACCG
C7orf50	sg1	TCACCTGCAGAGGTAGTCCA
C7orf50	sg2	ACTGGAGGTTTCAGAAGACG
MYBBP1A	sg1	CCAGAGATGGACGATTACGT
MYBBP1A	sg2	GCCGCACCAAGACCATCGGT
EPRS1	sg1	CATGTTCACGACTGAACGTG
EPRS1	sg2	TAATAATTGTACTACATCTG
NMNAT1	sg1	TGAAGACATCACCCAAATCG
NMNAT1	sg2	ACTCATTCCTGCCTATCACC
BTF3	sg1	AACTGCTCGCAGAAAGAAGA
BTF3	sg2	CTTTAACAACCCTAAAGTTC
ZC3HAV1	sg1	GCAACTATTCGCAGTCCGAG
ZC3HAV1	sg2	ACTTCCATCTGCCTTACCGG
NOP16	sg1	TGTAGCGTACATAGTCAATG
NOP16	sg2	TCTGCCGTACCGATTTAGCG
NAT10	sg1	GCTGTCTTGAAATTTATCGA
NAT10	sg2	TGTTCACCCAGATTATCAAG
EIF6	sg1	CGATAGACGCGTGCACCACG
EIF6	sg2	TCCGATCGCTACCAGACAGT
GNL3	sg1	ACTTCGCAGAGCAAGCGCAG
GNL3	sg2	GAAGAAAGAATTGCCAACAG
UPF1	sg1	AGAAGACACCTATTACACGA
UPF1	sg2	CGGAGAAGATCCACCAGACG
DDX56	sg1	ATCATCTCACAGTTCAACCA
DDX56	sg2	TGTAACTTAAGGGTAACCTG
EIF2S2	sg1	AAGAGACTACACATACGAGG
EIF2S2	sg2	CCTCCACAAGTCGTCCGAGT
RIGI	sg1	TCAGGCTGAGAAAAACAACA
RIGI	sg2	GGAACAAGTTCAGTGAACTG

### Sheet: Primers for DNA sequencing
Primer	Oligo sequence (5' - 3')
YTHDC2_sg1_DF	ACACTCTTTCCCTACACGAC GCTCTTCCGATCT TCTTCTCCAAGGTGCAGTACT
YTHDC2_sg1_DR	GTGACTGGAGTTCAGACGTGT GCTCTTCCGATCT AAGACTTGGTATCTGCAGACAA
YTHDC2_sg2_DF	ACACTCTTTCCCTACACGAC GCTCTTCCGATCT CACTTCTTTTTCCGTGTTGA
YTHDC2_sg2_DR	GTGACTGGAGTTCAGACGTGT GCTCTTCCGATCT TGGTCTTTCCAGACCCAGTT
FAM120A_sg1_DF	ACACTCTTTCCCTACACGAC GCTCTTCCGATCT GCTCCTTGTTGAATTTCTGGC
FAM120A_sg1_DR	GTGACTGGAGTTCAGACGTGT GCTCTTCCGATCT ACCTGTGAATGCTGGAAAACA
FAM120A_sg2_DF	ACACTCTTTCCCTACACGAC GCTCTTCCGATCT GCCTGAAGACTTAGCTGAGG
FAM120A_sg2_DR	GTGACTGGAGTTCAGACGTGT GCTCTTCCGATCT TTGTTTGGTCTCCTGGGTCT
IGF2BP3_sg1_DF	ACACTCTTTCCCTACACGAC GCTCTTCCGATCT GCACGGGTCATAGGAGAAGA
IGF2BP3_sg1_DR	GTGACTGGAGTTCAGACGTGT GCTCTTCCGATCT TCCATGTTGGCTATTATTGTTTTG
IGF2BP3_sg2_DF	ACACTCTTTCCCTACACGAC GCTCTTCCGATCT GGAGCCGGAGCTGAGGAG
IGF2BP3_sg2_DR	GTGACTGGAGTTCAGACGTGT GCTCTTCCGATCT CCTGGTGAAGACTGGCTACG
MOV10_sg1_DF	ACACTCTTTCCCTACACGAC GCTCTTCCGATCT CAGCTCCTTATCCGCCTGG
MOV10_sg1_DR	GTGACTGGAGTTCAGACGTGT GCTCTTCCGATCT ACAGTGTGTTTCCCAAAGCA
MOV10_sg2_DF	ACACTCTTTCCCTACACGAC GCTCTTCCGATCT CCAGTCTCAGTCCTTGTCCC
MOV10_sg2_DR	GTGACTGGAGTTCAGACGTGT GCTCTTCCGATCT CGGTCCAATTCCACCTTGTG
RBM34_sg1_DF	ACACTCTTTCCCTACACGAC GCTCTTCCGATCT GGGGAGGGATGTTGTACGTT
RBM34_sg1_DR	GTGACTGGAGTTCAGACGTGT GCTCTTCCGATCT AGAGAACTGAAGAGGGACGC
RBM34_sg2_DF	ACACTCTTTCCCTACACGAC GCTCTTCCGATCT GACTGAATTATGGCTTAGGGTCA
RBM34_sg2_DR	GTGACTGGAGTTCAGACGTGT GCTCTTCCGATCT TACCAACCTGTCTGCCAACT
ZCCHC3_sg1_DF	ACACTCTTTCCCTACACGAC GCTCTTCCGATCT TTCGTGGTAGGAGCGCTTAT
ZCCHC3_sg1_DR	GTGACTGGAGTTCAGACGTGT GCTCTTCCGATCT CGGAAGAGGATGAAGAGCGT
ZCCHC3_sg2_DF	ACACTCTTTCCCTACACGAC GCTCTTCCGATCT CGAGAAGAAGGGCGAATTCC
ZCCHC3_sg2_DR	GTGACTGGAGTTCAGACGTGT GCTCTTCCGATCT CTCGGCCTTCTTCCTCCTG
CCDC86_sg1_DF	ACACTCTTTCCCTACACGAC GCTCTTCCGATCT CCTAAGGCCCGAATCCCC
CCDC86_sg1_DR	GTGACTGGAGTTCAGACGTGT GCTCTTCCGATCT GGTGATCCTGGGCTTGTCTT
CCDC86_sg2_DF	ACACTCTTTCCCTACACGAC GCTCTTCCGATCT CCGAAGACAAGCCCAGGAT
CCDC86_sg2_DR	GTGACTGGAGTTCAGACGTGT GCTCTTCCGATCT TTATTCTGGGCCAACTCCGA
CCDC124_sg1_DF	ACACTCTTTCCCTACACGAC GCTCTTCCGATCT GATGCCCAAGAAGTTCCAGG
CCDC124_sg1_DR	GTGACTGGAGTTCAGACGTGT GCTCTTCCGATCT CCTCTCGCTATTCACCCACA
CCDC124_sg2_DF	ACACTCTTTCCCTACACGAC GCTCTTCCGATCT GAGGACTCCAAGCTCAAGGG
CCDC124_sg2_DR	GTGACTGGAGTTCAGACGTGT GCTCTTCCGATCT GGGGCTAATGGACTCAAGGT
GTPBP1_sg1_DF	ACACTCTTTCCCTACACGAC GCTCTTCCGATCT ATGGGACTGAGTATGGGCTG
GTPBP1_sg1_DR	GTGACTGGAGTTCAGACGTGT GCTCTTCCGATCT GCTCAGTCACCAACCTCTGT
GTPBP1_sg2_DF	ACACTCTTTCCCTACACGAC GCTCTTCCGATCT TGCTATGGGGTTCAGTCAGG
GTPBP1_sg2_DR	GTGACTGGAGTTCAGACGTGT GCTCTTCCGATCT AGTGAAAGGAAAACTATGCTCAC
LARP1_sg1_DF	ACACTCTTTCCCTACACGAC GCTCTTCCGATCT TGGGGTGTGTAGCAGAACAA
LARP1_sg1_DR	GTGACTGGAGTTCAGACGTGT GCTCTTCCGATCT AATGTCAGTGGTAAGGGCCT
LARP1_sg2_DF	ACACTCTTTCCCTACACGAC GCTCTTCCGATCT GTCTCCCAGGAAACAAACACA
LARP1_sg2_DR	GTGACTGGAGTTCAGACGTGT GCTCTTCCGATCT TGGCAGACTCAGACCCTATG
SRBD1_sg1_DF	ACACTCTTTCCCTACACGAC GCTCTTCCGATCT CTCCTTTTCTGTTACAACTTGCT
SRBD1_sg1_DR	GTGACTGGAGTTCAGACGTGT GCTCTTCCGATCT GGGCTTCAAAGGTATCTCTGG
SRBD1_sg2_DF	ACACTCTTTCCCTACACGAC GCTCTTCCGATCT TTCCCCGCTTCTGTATTCCA
SRBD1_sg2_DR	GTGACTGGAGTTCAGACGTGT GCTCTTCCGATCT GGCGTTTAAAGGAATCATTCAGT
PTBP1_sg1_DF	ACACTCTTTCCCTACACGAC GCTCTTCCGATCT TACCTGAGCCGCGTTTCTC
PTBP1_sg1_DR	GTGACTGGAGTTCAGACGTGT GCTCTTCCGATCT CCTGGTTGGGAGAGCTGTC
PTBP1_sg2_DF	ACACTCTTTCCCTACACGAC GCTCTTCCGATCT GTGCATGAGGACGGGGAG
PTBP1_sg2_DR	GTGACTGGAGTTCAGACGTGT GCTCTTCCGATCT GAAAAGCCCACGTACCTCTG
RALY_sg1_DF	ACACTCTTTCCCTACACGAC GCTCTTCCGATCT GGGCACACTGTCATGTTAGC
RALY_sg1_DR	GTGACTGGAGTTCAGACGTGT GCTCTTCCGATCT CAGACACCTCCCCAAGTTCT
RALY_sg2_DF	ACACTCTTTCCCTACACGAC GCTCTTCCGATCT AGCCAGCAGAGGTGTGTAG
RALY_sg2_DR	GTGACTGGAGTTCAGACGTGT GCTCTTCCGATCT TTAGTTTTGACACGCCGGAC
C11orf98_sg1_DF	ACACTCTTTCCCTACACGAC GCTCTTCCGATCT CTGAGCGGAAGTACGGACC
C11orf98_sg1_DR	GTGACTGGAGTTCAGACGTGT GCTCTTCCGATCT CCCCTCACTGATCCCATCTC
C11orf98_sg2_DF	ACACTCTTTCCCTACACGAC GCTCTTCCGATCT GAGATGGGATCAGTGAGGGG
C11orf98_sg2_DR	GTGACTGGAGTTCAGACGTGT GCTCTTCCGATCT GTACTTACGCCCGCTTCTTG
USP10_sg1_DF	ACACTCTTTCCCTACACGAC GCTCTTCCGATCT GCATAGACTTGGACCCAACC
USP10_sg1_DR	GTGACTGGAGTTCAGACGTGT GCTCTTCCGATCT CTCTGAAACCGGAACAAGCC
USP10_sg2_DF	ACACTCTTTCCCTACACGAC GCTCTTCCGATCT GTCCCAGAGTAGAGCATGTGA
USP10_sg2_DR	GTGACTGGAGTTCAGACGTGT GCTCTTCCGATCT GCTAAGTCACATGCACCCAA
HNRNPR_sg1_DF	ACACTCTTTCCCTACACGAC GCTCTTCCGATCT CAGGTGAATGGTAATGCGGT
HNRNPR_sg1_DR	GTGACTGGAGTTCAGACGTGT GCTCTTCCGATCT GTGGTTTGCCCTCACTTTCA
HNRNPR_sg2_DF	ACACTCTTTCCCTACACGAC GCTCTTCCGATCT TTGTAGGCAAAATACCAAGGGA
HNRNPR_sg2_DR	GTGACTGGAGTTCAGACGTGT GCTCTTCCGATCT TGACTTGCTAAGACAGTGGATAA
SPRK1_sg1_DF	ACACTCTTTCCCTACACGAC GCTCTTCCGATCT TCAGGTGTTACAGGGTCTTGA
SRPK1_sg1_DR	GTGACTGGAGTTCAGACGTGT GCTCTTCCGATCT CTTCTAATGATAGCGAAGTCCCT
SPRK1_sg2_DF	ACACTCTTTCCCTACACGAC GCTCTTCCGATCT TTTCTGTTCTTTCACTCACACACA
SRPK1_sg2_DR	GTGACTGGAGTTCAGACGTGT GCTCTTCCGATCT TTGGACATCACAGTCATTAGCA
PURB_sg1_DF	ACACTCTTTCCCTACACGAC GCTCTTCCGATCT CTTGCAGAGCGGCCAGAC
PURB_sg1_DR	GTGACTGGAGTTCAGACGTGT GCTCTTCCGATCT CGCAGAAACACCCCGTATTT
PURB_sg2_DF	ACACTCTTTCCCTACACGAC GCTCTTCCGATCT CGAATTCTTGGTGCGTGAGA
PURB_sg2_DR	GTGACTGGAGTTCAGACGTGT GCTCTTCCGATCT AGTCGTCTATGAGCTTCGCC
PURA_sg1_DF	ACACTCTTTCCCTACACGAC GCTCTTCCGATCT CAGACCATTGCGCTGCCC
PURA_sg1_DR	GTGACTGGAGTTCAGACGTGT GCTCTTCCGATCT CCTCGCTCACTCGCATAAAC
PURA_sg2_DF	ACACTCTTTCCCTACACGAC GCTCTTCCGATCT TCAAAAGCGAGTTCCTGGTG
PURA_sg2_DR	GTGACTGGAGTTCAGACGTGT GCTCTTCCGATCT CGTAGTCGTCGATGAGCTTG
C7orf50_sg1_DF	ACACTCTTTCCCTACACGAC GCTCTTCCGATCT AGGAACGGAAGAAAGAGGAGA
C7orf50_sg1_DR	GTGACTGGAGTTCAGACGTGT GCTCTTCCGATCT CGCTCATACCTCACTGCTCTA
C7orf50_sg2_DF	ACACTCTTTCCCTACACGAC GCTCTTCCGATCT GGGCTCCCTCTCCTAAGATG
C7orf50_sg2_DR	GTGACTGGAGTTCAGACGTGT GCTCTTCCGATCT CGTGCACACACCTTGTCACT
MYBBP1A_sg1_DF	ACACTCTTTCCCTACACGAC GCTCTTCCGATCT CCTTGGCTGTTGGGTTGTTA
MYBBP1A_sg1_DR	GTGACTGGAGTTCAGACGTGT GCTCTTCCGATCT AAAGTAGGCGTGACAGGGAG
MYBBP1A_sg2_DF	ACACTCTTTCCCTACACGAC GCTCTTCCGATCT AGTGTGTGTCCTACCCTGC
MYBBP1A_sg2_DR	GTGACTGGAGTTCAGACGTGT GCTCTTCCGATCT AAGATCTCCACCAGCACCTC
EPRS1_sg1_DF	ACACTCTTTCCCTACACGAC GCTCTTCCGATCT GCTTAGCATGAAATAAAGGCAAA
EPRS1_sg1_DR	GTGACTGGAGTTCAGACGTGT GCTCTTCCGATCT GCATGAGAAAAGAAGGCAGAG
EPRS1_sg2_DF	ACACTCTTTCCCTACACGAC GCTCTTCCGATCT TTGAAATAATTTTGTGGGAAAACA
EPRS1_sg2_DR	GTGACTGGAGTTCAGACGTGT GCTCTTCCGATCT GCTGCATCTACATCTTCCTTTG
NMNAT1_sg1_DF	ACACTCTTTCCCTACACGAC GCTCTTCCGATCT TATTCTTCCCAGCTGTGCCA
NMNAT1_sg1_DR	GTGACTGGAGTTCAGACGTGT GCTCTTCCGATCT AATGTTGCTCCGGTGTTTCC
NMNAT1_sg2_DF	ACACTCTTTCCCTACACGAC GCTCTTCCGATCT ACACAGTTGTCAAAGGCATCA
NMNAT1_sg2_DR	GTGACTGGAGTTCAGACGTGT GCTCTTCCGATCT GCCGCTTAGCCATTTACACA
BTF3_sg1_DF	ACACTCTTTCCCTACACGAC GCTCTTCCGATCT ACAGATCCAAAGGTCAGAAATGA
BTF3_sg1_DR	GTGACTGGAGTTCAGACGTGT GCTCTTCCGATCT TGATACTTGCCTCTTCAATACCA
BTF3_sg2_DF	ACACTCTTTCCCTACACGAC GCTCTTCCGATCT AAGAGACTGGTCAGCATTGC
BTF3_sg2_DR	GTGACTGGAGTTCAGACGTGT GCTCTTCCGATCT ATTGTTTGGGCAGAGCTTCG
ZC3HAV1_sg1_DF	ACACTCTTTCCCTACACGAC GCTCTTCCGATCT GCTTTGTGGTGTTGGAGACC
ZC3HAV1_sg1_DR	GTGACTGGAGTTCAGACGTGT GCTCTTCCGATCT GTGCCCCTCCCAGAACATT
ZC3HAV1_sg2_DF	ACACTCTTTCCCTACACGAC GCTCTTCCGATCT GGAAAGCTGGCAGTGAACTT
ZC3HAV1_sg2_DR	GTGACTGGAGTTCAGACGTGT GCTCTTCCGATCT ACTTACAGGTGGATTCCGGG
NOP16_sg1_DF	ACACTCTTTCCCTACACGAC GCTCTTCCGATCT AAGCCTCATTCCCTGTCTCC
NOP16_sg1_DR	GTGACTGGAGTTCAGACGTGT GCTCTTCCGATCT CTTTGCACTCGGTTTCAGGA
NOP16_sg2_DF	ACACTCTTTCCCTACACGAC GCTCTTCCGATCT CGGATCGAATGGTGAGGGG
NOP16_sg2_DR	GTGACTGGAGTTCAGACGTGT GCTCTTCCGATCT AGAAGACAAGGACCGAGACC
NAT10_sg1_DF	ACACTCTTTCCCTACACGAC GCTCTTCCGATCT TTAGCCTGGCATCAACCTCA
NAT10_sg1_DR	GTGACTGGAGTTCAGACGTGT GCTCTTCCGATCT ATCCCCTTACCCAAATGCCA
NAT10_sg2_DF	ACACTCTTTCCCTACACGAC GCTCTTCCGATCT TTTCCCTGGTGTGTCTGAGG
NAT10_sg2_DR	GTGACTGGAGTTCAGACGTGT GCTCTTCCGATCT TGACCAGCTTCTTATTCCAGC
EIF6_sg1_DF	ACACTCTTTCCCTACACGAC GCTCTTCCGATCT GCGCAGGAGTCAAGAGCT
EIF6_sg1_DR	GTGACTGGAGTTCAGACGTGT GCTCTTCCGATCT GTCACTCCGGGTTCCCTC
EIF6_sg2_DF	ACACTCTTTCCCTACACGAC GCTCTTCCGATCT CCGGGATACTTGGGAAAGGA
EIF6_sg2_DR	GTGACTGGAGTTCAGACGTGT GCTCTTCCGATCT AGCTCTTGACTCCTGCGC
GNL3_sg1_DF	ACACTCTTTCCCTACACGAC GCTCTTCCGATCT CCCCATCAATTCCATCGCTC
GNL3_sg1_DR	GTGACTGGAGTTCAGACGTGT GCTCTTCCGATCT AAGGAGCTCATGAGAAGGGG
GNL3_sg2_DF	ACACTCTTTCCCTACACGAC GCTCTTCCGATCT CTGGCCGCAAATGTCTTATT
GNL3_sg2_DR	GTGACTGGAGTTCAGACGTGT GCTCTTCCGATCT TTCAACCAAAATCTGAAAGAATCA
UPF1_sg1_DF	ACACTCTTTCCCTACACGAC GCTCTTCCGATCT GTGGACGACAGTGTAGCCA
UPF1_sg1_DR	GTGACTGGAGTTCAGACGTGT GCTCTTCCGATCT ACCCAGAGTCACAGCACAAG
UPF1_sg2_DF	ACACTCTTTCCCTACACGAC GCTCTTCCGATCT TTCCTCTGGGTAAGCACTGA
UPF1_sg2_DR	GTGACTGGAGTTCAGACGTGT GCTCTTCCGATCT ACACACCTGTCCATGTTCCT
DDX56_sg1_DF	ACACTCTTTCCCTACACGAC GCTCTTCCGATCT TACTAGGGATGGCAGAGGGG
DDX56_sg1_DR	GTGACTGGAGTTCAGACGTGT GCTCTTCCGATCT CATTTCTGGGGAGGGATGGA
DDX56_sg2_DF	ACACTCTTTCCCTACACGAC GCTCTTCCGATCT GTTAGGGTGCCAGGAATCCT
DDX56_sg2_DR	GTGACTGGAGTTCAGACGTGT GCTCTTCCGATCT ACAGCAGGAGGAATTTGTCTTC
EIF2S2_sg1_DF	ACACTCTTTCCCTACACGAC GCTCTTCCGATCT GGCCCACCCCTCATTCTTAA
EIF2S2_sg1_DR	GTGACTGGAGTTCAGACGTGT GCTCTTCCGATCT GTCATTACTTCAACGGCCGT
EIF2S2_sg2_DF	ACACTCTTTCCCTACACGAC GCTCTTCCGATCT AGCTGCTGAATCGAGTGTTC
EIF2S2_sg2_DR	GTGACTGGAGTTCAGACGTGT GCTCTTCCGATCT CTGGCATTTGGGATGAAGGT
RIGI_sg1_DF	ACACTCTTTCCCTACACGAC GCTCTTCCGATCT TGGTCTAGGGCATCCAAAAA
RIGI_sg1_DR	GTGACTGGAGTTCAGACGTGT GCTCTTCCGATCT TCCCTATTTGGGAAGGTCTG
RIGI_sg2_DF	ACACTCTTTCCCTACACGAC GCTCTTCCGATCT TCTGGCTATCTGAGGGGAAA
RIGI_sg2_DR	GTGACTGGAGTTCAGACGTGT GCTCTTCCGATCT GATGGCAGGTGCAGAGAAAT

### Sheet: Primers for RT-qPCR
Primer	Oligo sequence (5' - 3')
ACTB_Forward	CCTGTACGCCAACACAGTGC
ACTB_Reverse	ATACTCCTGCTTGCTGATCC
N_Forward	CGATGAGGCTATTCCGACTAGGT
N_Reverse	CCTTCCTGAGCCTTCAATATAGTAACC
nsp12_Forward	CACTGTTGCTGGTGTTTCCA
nsp12_Reverse	GCGGCGTAACATATCATCCC
IFNB_Forward	GCTTGGATTCCTACAAAGAAGCAGC
IFNB_Reverse	TCCTCCTTCTGGAACTGCTGCA
